# Peptide Barcodes for miRNA activity assessment in mammalian cells

**DOI:** 10.1101/2025.05.22.655559

**Authors:** Vasileios Cheras, Eirini Rousounelou, Jan-Lukas Aschenbach, Sven Panke, Yaakov Benenson

## Abstract

Studies of gene regulation require measurements of mRNA and protein levels of a regulated gene. Recently, parallel reporter assays have been introduced to study the regulation of multiple genes at once. While transcriptional regulation can be probed by next generation sequencing, post-transcriptional regulation requires the ability to measure multiple proteins in the same experiment. Multiplexing with the help of fluorescent proteins limits the addressable diversity of simultaneous measurements due to spectral overlap. Inspired by the utility of proteotypic peptides in targeted proteomics, here we show that genetically encoded peptide reporters (peptide barcodes) can be used to analyze multiple post-transcriptional pathways in parallel. We use RNA interference as an exemplary regulatory mechanism that occurs on both transcriptional and post-transcriptional levels. We measure the activity of multiple microRNAs in parallel using a peptide barcode-based miRNA sensor library. Fluorescent reporters are used to validate the accuracy of the miRNA activities reported via the peptide barcodes. Several assay optimization steps are explored leading to the robust activity profiling of nine miRNAs across three different cell lines. Overall, this study underlines the multiplexing potential of peptide barcodes to rapidly and quantitatively measure the post-transcriptional regulation.
