## Supplementary material for "Peptide Barcodes for miRNA activity assessment in mammalian cells": Table_S10_Acquisition_parameters_used_for_MALDI_TOF_measurements

### Sheet: Table S10
Table S10. MS sample preparation and acquisition details per experiment
Figure name	Experiment name	Spike-in peptide	Ref. peptide conc. [μM]	Matrix compsition	Volume spotted on MALDI [μL]	Laser power [%]	Gain
Figure 4 (A,B,C,E)	E.VC6.130.1	PepBC2	1	10 mg/mL in TA50	1	34	x5.17
Figure 4 (D,F)	E.VC6.130.1	PepBC1	1	10 mg/mL in TA50	1	34	x5.17
Figure 5 (A-O)	E.VC4.94.1	PepBC2	1	10 mg/mL in TA30	1.5	34	X 3.14
Figure 6 (A,B)	E.VC3.128.1	PepBC19	1	10 mg/mL in TA30	2	34	X 3.14
Figure 7 (D,E)	E.VC4.31.1	PepBC52	0.8	10 mg/mL in TA30	2	34	X 3.14
Figure 8 (B-F, H-K)	E.VC5.12.1	MY_BC2	0.75	18 mg/mL in TA70	2	70	x5.17
Figure 9 (A-O)	E.VC5.65.1	Not used	Not used	18 mg/mL in TA70	2	70	x5.17
Figure 10 (A-C)	E.VC5.65.1	Not used	Not used	18 mg/mL in TA70	2	70	x5.17
Figure 12 (A-E)	E.VC5.93-101.1	PepBC10	1	18 mg/mL in TA70	2	70	x5.17
Figure 13 (D-F)	E.VC5.93-101.1	PepBC10	1	18 mg/mL in TA70	2	70	x5.17
Figure 13 (G,H)	E.VC5.120.1	Not used	Not used	18 mg/mL in TA70	1	70	x5.17
Figure 14 (A-K)	E.VC6.50.1	PepBC19	0.75	18 mg/mL in TA70	1	50	x5.17
Figure 15 (A-D)	E.VC6.82 & 92.1	PepBC19	0.75	18 mg/mL in TA70	1	50	x5.17
Figure 15 (E)	E.VC5.93-101.1 (initial set)	PepBC10	1	18 mg/mL in TA70	2	70	x5.17
	E.VC6.82 & 92.1 (optimized set)	PepBC19	0.75	18 mg/mL in TA70	1	50	x5.17
Figure 16 (A)	E.VC6.82 & 92.1	PepBC19	0.75	18 mg/mL in TA70	1	50	x5.17
Figure 16 (B,C)	E.JA1.25.1 (Ni-NTA HEK293 dataset)	PepBC19	1	18 mg/mL in TA70	1	50	x5.17
	E.JA1.35.1 (Ni-NTA HEK293 dataset)	PepBC19	1	18 mg/mL in TA70	1	50	x5.17
	E.VC6.50.1 (Ni-NTA HuH-7 dataset)	PepBC19	0.75	18 mg/mL in TA70	1	50	x5.17
	E.VC6.82 & 92.1 (Ni-NTA dataset)	PepBC19	0.75	18 mg/mL in TA70	1	50	x5.17
	E.JA1.42 & 52.1 (anti-FLAG dataset)	PepBC19	1	18 mg/mL in TA70	1	50	x5.17
Figure 16 (D)	E.JA1.35.1	PepBC19	1	18 mg/mL in TA70	1	50	x5.17
Figure 17 (A-B, D-E)	E.VC6.82 & 92.1 (Ni-NTA dataset)	PepBC19	0.75	18 mg/mL in TA70	1	50	x5.17
	E.JA1.42 & 52.1 (anti-FLAG dataset)	PepBC19	1	18 mg/mL in TA70	1	50	x5.17
Figure 17 (F-H)	E.JA1.42 & 52.1 (anti-FLAG dataset)	PepBC19	1	18 mg/mL in TA70	1	50	x5.17
