## Supplementary material for "Peptide Barcodes for miRNA activity assessment in mammalian cells": Table_S11_S12_S13_S14_Analysis_parameters_used_for_MALDI_TOF_and Flow_Cytometry_measurements

### Sheet: Table S11
Table S11. Compensation matrix used to account for spectral overlap in FlowJo analysis tool
Compensation Matrix	mCitrine	mCherry
mCitrine	100	0.07
mCherry	0	100

### Sheet: Table S12
Table S12. Pseudocode of the spectrum processing algorithm
#Entering and loading input parameters ENTER the folder name folder containing the raw spectra and the necessary analysis parameters READ and save the raw spectra data and their metadata in the “spectra_analysis” cell array (function: “load_and_annotate_spectra.m”) READ the tables containing the analysis parameters’ values #Spectrum pre-processing, peptide peak picking and peptide ion abundance q…

### Sheet: Table S13
Table S13. Input parameters used for the automated analysis of mass spectra using "peptide_auc_analysis" algorithm
Parameter	Parameter Value
WindowSize	50 /300.00
StepSize	50 / 200.00
EstimationMethod	em /quantile
QuantileValue	0.2
RegressionMethod	spline
SmoothMethod	none
Showplot	FALSE
Normalization	none
mz_cutoff	1000
mz_window	6
mz_window_extension	0.5
Heightfilter	1000
Denoising	TRUE
starting_peak_accuracy	0.5
mass_accuracy	0.08
MW_cutoff_for_second_maximum_isotopic_peak	900 or 3800
MW_cutoff_for_third_maximum_isotopic_peak	900 or 3800
Peptide_ion_abundance_calculation_method	sum_integral_auc
Peak_number	2
Save_annotated_spectra	TRUE
Technical_replicate_per_peptide_summary	TRUE
Save_technical_replicate_peptide_spectra	TRUE

### Sheet: Table S14
Table S14. Differences in MS data analysis parameters using "peptide_auc_analysis" algorithm
Figure name	Experiment name	Background EstimationMethod	WindowSize	StepSize
Fig. 2 (A-B) -Fig. S1 (A-E)	E.VC6.130.1	em	50	50
Fig. 2 (C) -Fig. S2 (A-O)	E.VC4.94.1	em	50	50
Fig. S1 (F-G)	E.VC3.128.1	em	50	50
Fig. 2 (F-I) – Fig. S3 (A)	E.VC5.12.1	quantile	300	200
Fig. S3 (C-F)	E.VC5.12.1	w/o background subtraction
Fig. 2 (J-K) – Fig. S4 (A-O) – Fig. S5	E.VC5.65.1	quantile	300	200
Fig. 3 (C-E) – Fig. S7 (A-B)	E.VC5.93-101.1	quantile	300	200
Fig. S8 (D-F)	E.VC5.93-101.1	w/o background subtraction
Fig. S8 (G-H)	E.VC5.120.1	w/o background subtraction
Fig. 4 (A-B) - Fig. S9 (A-I)	E.VC6.50.1	quantile	300	200
Fig. 4 (C-E)	E.VC6.82 - 92.1	quantile	300	200
Fig. S9 (J-K)	E.VC5.93-101.1 (initial set)	quantile	300	200
	E.VC6.82 - 92.1 (optimized set)	quantile	300	200
Fig. S10 (A)	E.VC6.82 - 92.1 (Ni-NTA dataset)	w/o background subtraction
	E.JA1.42 - 52.1 (anti-FLAG dataset)	w/o background subtraction
Fig. 5 (A-B) - Fig. S10 (B-C)	E.JA1.25.1 (Ni-NTA HEK293 dataset)	quantile	300	200
	E.JA1.35.1 (Ni-NTA HEK293 dataset)	quantile	300	200
	E.VC6.50.1 (Ni-NTA HuH-7 dataset)	quantile	300	200
	E.VC6.82 - 92.1 (Ni-NTA dataset)	quantile	300	200
	E.JA1.42 - 52.1 (anti-FLAG dataset)	quantile	300	200
Fig. S10 (D)	E.JA1.35.1	quantile	300	200
Fig. 5 (D-E)	E.VC6.82 - 92.1 (Ni-NTA dataset)	quantile	300	200
	E.JA1.42 - 52.1 (anti-FLAG dataset)	quantile	300	200
Fig. 5 (F-H)	E.JA1.42 - 52.1. (anti-FLAG dataset)	quantile	300	200
