## Supplementary material for "Peptide Barcodes for miRNA activity assessment in mammalian cells": Table_S15_Statistical_analysis_information_per_figure

### Sheet: Table S15
Table S15. Statistical analysis information per experiment and figure
Figure name	Figure name	Biological replicates	Technical replicate MALDI-spots	Metric presented	Statistical tool used	Comments
Fig. S1 (A-C)	E.VC6.130.1	-	5	Boxplot with min-max range	CV%	-
Fig. 2 (A)	E.VC6.130.1	-	5	CV%	-	-
Fig. 2 (B)	E.VC6.130.1	-	5	R2	-	-
Fig. 2 (C)	E.VC6.130.1	-	5	R2	-	-
Fig. S1 (D-E)	E.VC6.130.1	-	5	Mean ± SD	log-log fit	-
Fig. S2 (A-O)	E.VC4.94.1	-	5	Mean ± SD	log-log fit	-
Fig. S1 (F-G)	E.VC3.128.1	-	5	Mean ± SD	log-log fit	-
Fig. 2 (E) (Flow cyt. dataset)	E.VC5.12.1	1	-	-	-	-
Fig. S3 (A) (MS dataset)	E.VC5.12.1	1	3-5	Mean ± SD	-	For samples tranfected with 0.625 nM and 5 nM siRNA FF4: t.rep = 4 For samples tranfected with 1.25 nM siRNA FF4: t.rep= 3
Fig. S3 (B) (Flow cyt. dataset)	E.VC5.26.1	3	-	Propagated Mean ± SD	-	-
Fig. 2 (F-I) (Flow cyt. dataset)	E.VC5.26.1	3	-	Propagated Mean ± SD	Pearson correlation	-
Fig. 2 (F-I) (MS dataset)	E.VC5.12.1	1	3-5	Propagated Mean ± SD		For samples tranfected with 0.625 nM and 5 nM siRNA FF4: t.rep = 4 For samples tranfected with 1.25 nM siRNA FF4: t.rep= 3
Fig. S4 (A-O)	E.VC5.65.1	1	5	Mean ± SD	-	-
Fig. 2 (J-K) & Fig. S5 (MS dataset)	E.VC5.65..1	1	5	Mean ± Propagated SD	Pearson correlation	-
Fig. 2 (J-K) & Fig. S5 (Flow cyt. dataset)	E.VC5.26-54.1	3	-	Mean ± Propagated SD
Fig. 3 (A) – Fig. S6 (Nanostring dataset)	E.VC5.46.1	2	-	Mean	-	-
Fig. 3 (A) (Flow cyt. dataset)	E.VC5.101.1	3	-	Mean	-	-
Fig. 3 (B) (Nanostring dataset)	E.VC5.46.1	2	-	Mean	Pearson correlation	-
Fig. 3 (B) (Flow cyt. dataset)	E.VC5.101.1	3	-	Mean ± SD		-
Fig. 3 (C) (Flow cyt. dataset)	E.VC5.101.1	3	-	Mean ± Propagated SD	Pearson correlation	-
Fig. 3 (C) (MS dataset)	E.VC5.101.1	3	7-8	Mean ± Propagated SD		mock sesensor library :For biological repl.=2/ t.repl.= 8 The rest of the samples had t.repl=7
Fig. 3 (D) (Flow cyt. dataset)	E.VC5.101.1	3	-	Mean ± Propagated SD	Pearson correlation	-
Fig. 3 (D) (MS dataset)	E.VC5.93.1	3	6-7	Mean ± Propagated SD		miRNA sensor library: For the biological repl. =2 / t.rep = 6 The rest of the samples had t.repl=7
Fig. 3 (E) (Flow cyt. dataset)	E.VC5.101.1	3	-	Mean ± Propagated SD	Pearson correlation	-
Fig. 3 (E) (MS dataset)	E.VC5.93.1	3	6-7	Mean ± Propagated SD		mock sensor library: For biological repl.=1/ t.repl.= 6 The rest of the samples had t.repl=7
Fig. S7 (A-B) (HEK293 MS dataset)	E.VC5.101.1	3	7-8	Mean ± SD	-	mock sesensor library :For biological repl.=2/ t.repl.= 8 The rest of the samples had t.repl=7
Fig. S7 (A-B) (HeLa MS dataset)	E.VC5.93.1	3	7	Mean ± SD	-	-
Fig. S7 (A-B) (HuH-7 MS dataset)	E.VC5.93.1	3	6-7	Mean ± SD	-	mock sensor library :For biological repl.=1/ t.repl.= 6 The rest of the samples had t.repl=7
Fig. S8 (A) (HEK293 Flow Cyt. dataset)	E.VC5.101.1	3	-	Mean ± SD	-	-
Fig. S8 (A) (HeLa & HuH-7 Flow Cyt. dataset)	E.VC5.93.1	3	-	Mean ± SD	-	-
Fig. S8 (B)	E.VC6.88.1	2	-	Mean ± SD	-	-
Fig. S8 (C)	E.VC5.160.1	2	-	Mean ± SD	-	-
Fig. S9 (A-I) (MS dataset)	E.VC6.50.1	3	8	Mean ± SD	-	-
Fig. 4 (A-B) (MS dataset)	E.VC6.50.1	3	8	Mean ± Propagated SD	Pearson correlation	-
Fig. 4 (A-B) (Flow Cyt. dataset)	E.VC6.17.1	3	8	Mean ± Propagated SD		-
Fig. 4 (C) (Flow Cyt. dataset)	E.VC6.116.1	3	-	Mean ± Propagated SD	Pearson correlation	-
Fig. 4 (C) (MS dataset)	E.VC6.82.1	2-3	8	Mean ± Propagated SD		mock sensor library: biological repl.=3 miR sensor library: biological repl.=2
Fig. 4 (D) (Flow Cyt. dataset)	E.VC6.116.1	3	-	Mean ± Propagated SD	Pearson correlation	-
Fig. 4 (D) (MS dataset)	E.VC6.92.1	3	8	Mean ± Propagated SD		-
Fig. 4 (E) (Flow Cyt. dataset)	E.VC6.136.1	3	-	Mean ± Propagated SD	Pearson correlation	-
Fig. 4 (E) (MS dataset)	E.VC6.82.1	3	8	Mean ± Propagated SD		-
Fig. S9 (J,K)	E.VC6.82.1 (improved HEK293 dataset)	2-3	8	Mean ± Propagated SD	unpaired t-test with Welch's correction in Fig. S9, (K)	mock sensor library: biological repl.=3 miR sensor library: biological repl.=2
Fig. S9 (K)	E.VC5.101.1 (initial HEK293 dataset)	3	7-8	Mean ± Propagated SD		mock sensor library: For biological repl.=2/ t.repl.= 8 The rest of the samples had t.repl=7
Fig. S9 (J,K)	E.VC6.92.1 (improved HeLa dataset)	3	8	Mean ± Propagated SD	unpaired t-test with Welch's correction in Fig. S9, (K)	-
Fig. S9 (K)	E.VC5.93.1 (initial HeLa dataset)	3	7	Mean ± Propagated SD		-
Fig. S9 (J,K)	E.VC6.82.1 (improved HuH-7 dataset)	3	8	Mean ± Propagated SD	unpaired t-test with Welch's correction in Fig. S9, (K)	-
Fig. S9 (K)	E.VC5.93.1 (initial HuH-7 dataset)	3	6-7	Mean ± Propagated SD		mock sensor library:For biological repl.=1/ t.repl.= 6 The rest of the samples had t.repl=7
Fig. S10 (B-C)	E.JA1.25-35.1 & E.VC6.82.1 (Ni-NTA HEK293 dataset)	3	6-8	Mean ± SD	unpaired t-test with Welch's correction	E.JA1.25.1 t.rep.=6 E.JA1.35.1 t.rep.=6 E.VC6.82.1t.rep.=8
	E.JA1.42.1 (anti-FLAG HEK293 dataset)	3	8	Mean ± SD		-
Fig. S10 (B-C)	E.VC6.82-92.1 (Ni-NTA HeLa dataset)	2	8	Mean ± SD	unpaired t-test with Welch's correction	-
	E.JA1.42.1 (anti-FLAG HeLa dataset)	3	8	Mean ± SD		-
Fig. S10 (B-C)	E.VC6.82.1 - E.VC6.50.1 (Ni-NTA HuH-7 dataset)	2	8	Mean ± SD	unpaired t-test with Welch's correction	-
Fig. S10 (B-C)	E.JA1.52.1 (anti-FLAG HuH-7 dataset)	3	8	Mean ± SD		-
Fig. S10 (D)	E.JA1.35.1	1	6	-	-	-
Fig. S11 (A-B)	E.VC6.82.1 (Ni-NTA HEK293 Flow Cyt. dataset)	2-3	-	Mean ± SD	-	mock sensor library: biological repl.=3 miR sensor library: biological repl.=2
Fig. S11 (A-B)	E.JA1.42.1 (anti-FLAG HEK293 Flow Cyt. dataset)	3	-	Mean ± SD	-
Fig. S11 (A-B)	E.VC6.92.1 (Ni-NTA HeLa Flow Cyt. dataset)	3	-	Mean ± SD	-
Fig. S11 (A-B)	E.JA1.42.1 (anti-FLAG HeLa Flow Cyt. dataset)	3	-	Mean ± SD	-
Fig. S11 (A-B)	E.VC6.82.1 (Ni-NTA HuH-7 Flow Cyt. dataset)	3	-	Mean ± SD	-
Fig. S11 (A-B)	E.JA1.52.1 (anti-FLAG HuH-7 Flow Cyt. dataset)	3	-	Mean ± SD	-
Fig. 5 (A-B & D-E)	E.VC6.82.1 (Ni-NTA HEK293 dataset)	2-3	8	Mean ± SD	unpaired t-test with Welch's correction for Fig. 5 (A-B)	mock sensor library: biological repl.=3 miR sensor library: biological repl.=2
Fig. 5 (A-B & D-E)	E.JA1.42.1 (anti-FLAG HEK293 dataset)	3	7-8	Mean ± SD		miRNA sensor library: For n=1/ t.r.=7
Fig. 5 (A-B)	E.VC6.92.1 (Ni-NTA HeLa dataset)	2	8	Mean ± SD	unpaired t-test with Welch's correction	-
Fig. 5 (A-B)	E.JA1.42.1 (anti-FLAG HeLa dataset)	3	8	Mean ± SD		-
Fig. 5 (A-B & D-E)	E.VC6.82.1 (Ni-NTA HuH-7 dataset)	3	8	Mean ± SD	unpaired t-test with Welch's correction for Fig. 5 (A-B)	-
Fig. 5 (A-B & D-E)	E.JA1.52.1 (anti-FLAG HuH-7 dataset)	3	6-8	Mean ± SD		miRNA sensor library: For biological repl.=2/ t.r.=6
Fig. 5 (C)	E.JA1.32.1	1	-	-	-	-
Fig. 5 (F) (Flow Cyt. dataset)	E.VC6.116.1	3	-	Mean ± Propagated SD	Pearson correlation	-
Fig. 5 (F) (MS dataset)	E.JA1.42.1	3	7-8	Mean ± Propagated SD		miRNA sensor library: For biological repl.=1/ t.r.=7
Fig. 5 (G) (Flow Cyt. dataset)	E.VC6.116.1	3	-	Mean ± Propagated SD	Pearson correlation	-
Fig. 5 (G) (MS dataset)	E.JA1.42.1	3	8	Mean ± Propagated SD		-
Fig. 5 (H) (Flow Cyt. dataset)	E.VC6.136.1	3	-	Mean ± Propagated SD	Pearson correlation	-
Fig. 5 (H) (MS dataset)	E.JA1.52.1	3	6-8	Mean ± Propagated SD		miRNA sensor library: For biological repl.=2/ t.r.=6
