## Supplementary material for "Peptide Barcodes for miRNA activity assessment in mammalian cells": Tables S1_S2_Peptide_barcode_properties_and_peptide_barcoded_sensors

### Sheet: Table S1
Table S1. List of peptide barcodes and their properties
Peptide name	Peptide sequence	Detectability Prediction (0-1)	Monoisotopic MW	Measured m/z	Ordered and used as synthetic peptides
PepBC1	GGSGAPILLR	0.939	939.55	940.27	Ordered from Genscript
PepBC2	YYGESLPFGDNSFK	0.861	1622.73	1623.38	Ordered from Genscript
PepBC3	STPTLVEVSR	0.838	1087.59	1088.3	Ordered from PepScan
PepBC4	LVDPVSGSVK	0.901	1000.17	1000.36	Ordered from PepScan
PepBC5	IYGISFPDPK	0.896	1136.32	1136.36	Ordered from PepScan
PepBC6	ATYAPVISAEK	0.962	1148.61	1149.32	Ordered from PepScan
PepBC7	LDPSIFESLQK	0.871	1275.67	1276.34	Ordered from PepScan
PepBC8	VFDLQFSTDSPR	0.871	1411.55	1411.33	Ordered from PepScan
PepBC9	SYEVLFPESPAR	0.871	1393.69	1394.5	Ordered from PepScan
PepBC10	SVGELPSTVESLQK	0.851	1472.77	1473.4	Ordered from PepScan
PepBC11	TLQVSPLDNGDLIR	0.856	1540.75	1540.59	Ordered from PepScan
PepBC12	INEKPQVIADYESGR	0.972	1717.86	1718.57	Ordered from PepScan
PepBC13	GVGVALDDPYENYRR	0.989	1723.88	1723.42	Ordered from PepScan
PepBC14	DALPYFDQGYEAPGVR	0.853	1797.94	1797.48	Ordered from PepScan
PepBC15	SWASPVYTEADGTFSR	0.881	1773.88	1773.4	Ordered from PepScan
PepBC16	LEPYVQTVNAYVPNAR	0.955	1832.94	1833.56	Ordered from PepScan
PepBC17	GQQEPDSNKEIESFAR	0.88	1834.93	1834.59	Ordered from PepScan
PepBC18	QVENAGAIGPSR	0.776	1198.52	1198.4	Ordered from PepScan
PepBC19	IANPDQLLTQDVEK	0.948	1583.71	1583.55	Ordered from PepScan
PepBC20	AAPEEASPAPGLGPGAYNNTALWEESGLIR	0.953	3037.48	3037.92	-
PepBC21	VLLPEYGGTK	0.921	1075.59	1076.37	-
PepBC22	IIDGVPVEITEK	0.972	1311.73	1312.44	-
PepBC23	IFTASNVSSVPLPAENVTITAGQR	0.933	2471.3	2471.84	-
PepBC24	SEPVKEESSELEQPFAQDTSSVGPDRK	0.983	2975.4	2975.86	-
PepBC25	VEPLDFGGTQK	0.9	1189.6	1190.35	-
PepBC26	GTGIVSAPVPK	0.962	1024.59	1025.22	-
PepBC27	SYSTSSPIEEDFEGIQGAFAQPQVSGEEK	0.942	3116.41	3116.88	-
PepBC28	SISFASGGDPDTTDYVAYVAKDPVNRR	0.942	2900.39	2900.87	-
PepBC29	AGVPAEFSIWTR	0.924	1332.68	1333.41	-
PepBC30	FYVPPTQEDGVDPVEAFAQNVLSK	0.976	2649.3	2649.82	-
PepBC31	LPNFGFVVFDDSEPVQK	0.925	1936.96	1937.62	-
PepBC32	QTQIFTTYSDNQPGVLIQVYEGER	0.98	2785.36	2785.84	-
PepBC33	ALNVDLTEFQTNLVPYPR	0.955	2089.08	2089.7	-
PepBC34	LNVEVDAAPAVDLNQVLNETR	0.98	2279.18	2279.76	-
PepBC35	GIDVQQVSLVINYDLPTNR	0.937	2143.13	2143.74	-
PepBC36	AQPFGQLTDEQVIENAGEFFR	0.965	2395.14	2395.7	-
PepBC37	LVEGLQGQTWAPDWVEELR	0.928	2225.11	2225.7	-
PepBC38	IYIGDDNPLTLIVK	0.991	1572.88	1573.55	-
PepBC39	VSVPLIAQGNSYPSETTVK	0.935	1989.04	1989.66	-
PepBC40	AVPPNNSNAAEDDLPTVELQGVVPR	0.939	2601.3	2601.83	-
PepBC41	IVEPYVTWGFPNLK	0.906	1661.88	1662.53	-
PepBC42	TEFQTNLVPYPR	0.955	1463.74	1464.45	-
PepBC43	VQETGDIVISNAYVDLAPTSGTSAK	0.916	2535.27	2535.82	-
PepBC44	ILEGPAQSLSGSPLQPIPASPAPQIPPGLAPR	0.95	3155.73	3157.7	-
PepBC45	ATNQPFFWEAQAPVSTVEQLDQR	0.897	2661.28	2663.09	-
PepBC46	LVQGFFPQEPLSVTWSESGQGVTAR	0.86	2719.36	2721.19	-
PepBC47	VIEFVPEAQTGQASDYGALFLSDEDPRK	0.848	3081.49	3083.4	-
PepBC48	TETITGFQVDAVPANGQTPIQR	0.967	2342.19	2343.89	-
PepBC49	DDVQINDISLQNPLQVLVNAIINSGPR	0.947	2944.56	2946.3	-
PepBC50	NVSINTVTYEWAPPVQNQALAR	0.881	2470.26	2472	-
PepBC51	AVPPNNSNAADDDLPTVELQGVVPR	0.964	2588.29	2589.06	-
PepBC52	VPEESVLPLVQK	0.835	1337.6	1337.47	-

### Sheet: Table S2
Table S2. List of peptide-barcoded sensors
Sensor name	Normalization peptide	Sensor peptide	Plasmid name with synthetic siRNA FF4 targets	Plasmid name with synthetic miRNA targets	miRNA targets
Sensor 1	PepBC2	PepBC1	pVC050/pVC082	pVC108	miR218-5p
Sensor 2	PepBC3	PepBC16	pVC070	-	-
Sensor 3	PepBC10	PepBC6	pVC071	-	-
Sensor 4	PepBC7	PepBC9	pVC073	pVC107	miR30a-5p
Sensor 5	PepBC21	PepBC20	pVC095	pVC109	miR17-5p
Sensor 6	PepBC23	PepBC22	pVC096	-	-
Sensor 7	PepBC25	PepBC24	pVC097	pVC110	miR146a-3p
Sensor 8	PepBC27	PepBC26	pVC098	-	-
Sensor 9	PepBC29	PepBC28	pVC099	pVC111	miR93-5p
Sensor 10	PepBC31	PepBC30	pVC100	-	-
Sensor 11	PepBC33	PepBC32	pVC101	-	-
Sensor 12	PepBC35	PepBC34	pVC102	pVC112	miR142-3p
Sensor 13	PepBC37	PepBC36	pVC103	pVC113	miR130a-3p
Sensor 14	PepBC39	PepBC38	pVC104	-	-
Sensor 15	PepBC41	PepBC40	pVC105	pVC114	miR21-5p
Sensor 16	PepBC43	PepBC42	pVC106	pVC115	miR122-5p
Sensor 17	PepBC2	PepBC40	pVC154	pVC224	miR21-5p
Sensor 18	PepBC28	PepBC20	pVC157	pVC225	miR142-3p
Sensor 19	PepBC24	PepBC42	pVC158	pVC226	miR218-5p
Sensor 20	PepBC45	PepBC44	pVC160	pVC227	miR122-5p
Sensor 21	PepBC47	PepBC46	pVC170	pVC228	miR17-5p
Sensor 22	PepBC33	PepBC48	pVC189	pVC233	miR146a-3p
Sensor 23	PepBC16	PepBC49	pVC195	pVC230	miR93-5p
Sensor 24	PepBC51	PepBC50	pVC201	pVC232	miR30a-5p
