## Supplementary material for "Peptide Barcodes for miRNA activity assessment in mammalian cells": Tables S3_S4_S5_S8_S9_primers_DNA_fragments_siRNAs

### Sheet: Table S3
Table S3. List of cloning primers
Primer name	Primer sequence (5´-3´)
PR6589	TCGAGAAGCACTCTGATTTGACAATTAAAGCACTCTGATTTGACAATTAAAGCACTCTGATTTGACAATTAAAGCACTCTGATTTGACAATTAT
PR6590	CTAGATAATTGTCAAATCAGAGTGCTTTAATTGTCAAATCAGAGTGCTTTAATTGTCAAATCAGAGTGCTTTAATTGTCAAATCAGAGTGCTTC
PR8743	CTAGCTAGCGCTCTTCGCTTGTCGTCGTCGTCCTTGTAGTCGCTTCCTCCCTTATACAGCTCGTCCATGCCGCCG
PR8744	CGCGAATTCGCCACCATGGGCGGCAGCCACCACCACCACCACCACGGCAGCAGCGTGAGCAAGGGCGAGGAGGATAACA
PR7559	GCGCTCGAGGCTCTTCCGTCGTCGTCGTCCTTGTAGTCGCTTCCTCCCTTGTACAGCTCGTCCATGCCGAGA
PR7560	ACGTTCGAAGCCACCATGGGCGGCAGCCACCACCACCACCACCACGGCAGCAGCGTGAGCAAGGGCGAGGAGCTGT
PR8756	TACCGCTCTTCTGACAAGGGCGGCAGCGGCGCCCCCATCCTGCTGAGGTAACTCGAGTCTAGAGCACTCCTCAGG
PR8757	GTACCGCTCTTCCAAGTACTACGGCGAGAGCCTGCCCTTCGGCGACAACAGCTTCAAGTAAGCTAGCTACGGGTGGCATCCCTGT
PR8915	TCGAGCCGCTTGAAGTCTTTAATTAAACCGCTTGAAGTCTTTAATTAAACCGCTTGAAGTCTTTAATTAAACCGCTTGAAGTCTTTAATTAAAT
PR8936	CTAGATTTAATTAAAGACTTCAAGCGGTTTAATTAAAGACTTCAAGCGGTTTAATTAAAGACTTCAAGCGGTTTAATTAAAGACTTCAAGCGGC
PR8941	GCCGCGAAAAGAAATATAGT
PR8942	CCAGAGCAAACGCTTAAGC
PR8943	TATCGTAGTTATCTACACGACG
PR8944	TCGTTGTCAGAAGTAAGTTGG
PR8945	CGCGTGGTCTCAATTCGCGAGGCGATCTGACGGTTCACTAAACGG
PR8946	GATCCCGTTTAGTGAACCGTCAGATCGCCTCGCGAATTGAGACCA
PR8947	CCGTTTAGTGAACCGTCAGATCGCCTGGAGACGCCATCCACGCTGGCAGTTTCGTACGTTCGAACGAGACCGTCGACTATACAA
PR8948	TCGATTGTATAGTCGACGGTCTCGTTCGAACGTACGAAACTGCCAGCGTGGATGGCGTCTCCAGGCGATCTGACGGTTCACTAAACGGAGCT
PR8949	CGCGTGGTCTCAAACTCGAGCCGCTTGAAGTCTTTAATTAAACCGCTTGAAGTCTTTAATTAAACCGCTTGAAGTCTTTAATTAAACCGCTTGAAGTCTTTAATTAAATCTAGACCGAGACCG
PR8950	TCGACGGTCTCGGTCTAGATTTAATTAAAGACTTCAAGCGGTTTAATTAAAGACTTCAAGCGGTTTAATTAAAGACTTCAAGCGGTTTAATTAAAGACTTCAAGCGGCTCGAGTTTGAGACCA
PR8909	TCGAGCTTCCAGTCGAGGATGTTTACACTTCCAGTCGAGGATGTTTACACTTCCAGTCGAGGATGTTTACACTTCCAGTCGAGGATGTTTACAT
PR8910	CTAGATGTAAACATCCTCGACTGGAAGTGTAAACATCCTCGACTGGAAGTGTAAACATCCTCGACTGGAAGTGTAAACATCCTCGACTGGAAGC
PR9509	TCGAGACATGGTTAGATCAAGCACAAACATGGTTAGATCAAGCACAAACATGGTTAGATCAAGCACAAACATGGTTAGATCAAGCACAAT
PR9510	CTAGATTGTGCTTGATCTAACCATGTTTGTGCTTGATCTAACCATGTTTGTGCTTGATCTAACCATGTTTGTGCTTGATCTAACCATGTC
PR8905	TCGAGCTACCTGCACTGTAAGCACTTTGCTACCTGCACTGTAAGCACTTTGCTACCTGCACTGTAAGCACTTTGCTACCTGCACTGTAAGCACTTTGT
PR8906	CTAGACAAAGTGCTTACAGTGCAGGTAGCAAAGTGCTTACAGTGCAGGTAGCAAAGTGCTTACAGTGCAGGTAGCAAAGTGCTTACAGTGCAGGTAGC
PR8911	TCGAGAACCCATGGAATTCAGTTCTCAAACCCATGGAATTCAGTTCTCAAACCCATGGAATTCAGTTCTCAAACCCATGGAATTCAGTTCTCAT
PR8912	CTAGATGAGAACTGAATTCCATGGGTTTGAGAACTGAATTCCATGGGTTTGAGAACTGAATTCCATGGGTTTGAGAACTGAATTCCATGGGTTC
PR9493	TCGAGCTACCTGCACGAACAGCACTTTGCTACCTGCACGAACAGCACTTTGCTACCTGCACGAACAGCACTTTGCTACCTGCACGAACAGCACTTTGT
PR9494	CTAGACAAAGTGCTGTTCGTGCAGGTAGCAAAGTGCTGTTCGTGCAGGTAGCAAAGTGCTGTTCGTGCAGGTAGCAAAGTGCTGTTCGTGCAGGTAGC
PR8913	TCGAGTCCATAAAGTAGGAAACACTACATCCATAAAGTAGGAAACACTACATCCATAAAGTAGGAAACACTACATCCATAAAGTAGGAAACACTACAT
PR8914	CTAGATGTAGTGTTTCCTACTTTATGGATGTAGTGTTTCCTACTTTATGGATGTAGTGTTTCCTACTTTATGGATGTAGTGTTTCCTACTTTATGGAC
PR9501	TCGAGATGCCCTTTTAACATTGCACTGATGCCCTTTTAACATTGCACTGATGCCCTTTTAACATTGCACTGATGCCCTTTTAACATTGCACTGT
PR9502	CTAGACAGTGCAATGTTAAAAGGGCATCAGTGCAATGTTAAAAGGGCATCAGTGCAATGTTAAAAGGGCATCAGTGCAATGTTAAAAGGGCATC
PR8907	TCGAGTCAACATCAGTCTGATAAGCTATCAACATCAGTCTGATAAGCTATCAACATCAGTCTGATAAGCTATCAACATCAGTCTGATAAGCTAT
PR8908	CTAGATAGCTTATCAGACTGATGTTGATAGCTTATCAGACTGATGTTGATAGCTTATCAGACTGATGTTGATAGCTTATCAGACTGATGTTGAC
PR6587	TCGAGCAAACACCATTGTCACACTCCACAAACACCATTGTCACACTCCACAAACACCATTGTCACACTCCACAAACACCATTGTCACACTCCAT
PR6588	CTAGATGGAGTGTGACAATGGTGTTTGTGGAGTGTGACAATGGTGTTTGTGGAGTGTGACAATGGTGTTTGTGGAGTGTGACAATGGTGTTTGC

### Sheet: Table S4
Table S4. List of sequencing primers
Sensor sequencing primers	Primer sequence (5´-3´)
PR535	CAGCCACCACCTTCTGATAGG
PR3821	TTGGTCACCTTCAGCTTGGC
C-CMV-24	TAGGACAAGGCTGGTGGGCAC
PEN1-737R	TCCAGCTCGACCAGGAT
PR674	CGAGTCAGTGAGCGAGGAAG
PR7135	GCCGCCTATAGGGCGAATTG

### Sheet: Table S5
Table S5. List of gene fragments used for cloning
Fragment name	Fragment sequence (5'- 3')
gBlock399	GCTTTAAACGCGAGTTCCCGCTCATAACCTGGACCGAATGCGGAATCATGCATCGTTCCACTGTGTTTGTCTCATGTAGGACGGGCGCAAAGCATATGCAGGCCGGCGTACGCGTCCCATATAAACCTGTCATAACTTACCTGAGACTACTTGGAAATGTGGCTAGATCTTTGCCCAGCTATAGATTTGGGAGTCCAGAGACTCGCTGTTTTCGAAATTTCCCTTTAAGCGCGGGTATTGAACCAGGCTTATGCCCAAGTAGCTAGCTTACTTGAAGCTGTTGTCGCCGAAGGGCAGGCTCTCGCCGTAGTACTTGGAAGAGCGGTACCGCTCTTCTGACAAGGGCGGCAGCGGCGCCCCCATCCTGCTGAGGTAACTCGAGTCTAGACTAGATACAAAA
gBlock401	CGAAAAGCATGAGGCGCTTTCAAGCATGGCGAGTAAGTGATCTAACGCTTGCTAGCATATACTTAAGTTTGATCTCGCCCCGAGAACTGTAAACCCTAGCTAGCTTACTTCTGCAGGCTCTCGAAGATGCTGGGGTCCAGCTTGGAAGAGCGGTACCGCTCTTCTGACAAGAGCTACGAGGTGCTGTTCCCCGAGAGCCCCGCCAGGTAACTCGAGCCGCAATCCTTGCACCTTAACTAAGGTAGCTACCAATATTTAGTTTTCTCGAGTTACGACAGACTTCGTACTTAGATTGCCATACATAGAGCTAATGAATCAG
gBlock402	CGAAAAGCATGAGGCGCTTTCAAGCATGGCGAGTAAGTGATCTAACGCTTGCTAGCATATACTTAAGTTTGATCTCGCCCCGAGAACTGTAAACCCTAGCTAGCTTACTTCTGCAGGCTCTCCACGGTGCTGGGCAGCTCGCCCACGCTCTTGGAAGAGCGGTACCGCTCTTCTGACAAGGCCACCTACGCCCCCGTGATCAGCGCCGAGAAGTAACTCGAGCCGCAATCCTTGCACCTTAACTAAGGTAGCTACCAATATTTAGTTTTCTCGAGTTACGACAGACTTCGTACTTAGATTGCCATACATAGAGCTAATGAATCAG
gBlock404	CGAAAAGCATGAGGCGCTTTCAAGCATGGCGAGTAAGTGATCTAACGCTTGCTAGCATATACTTAAGTTTGATCTCGCCCCGAGAACTGTAAACCCTAGCTAGCTTACCTGCTCACCTCCACCAGGGTGGGGGTGCTCTTGGAAGAGCGGTACCGCTCTTCTGACAAGCTGGAGCCCTACGTGCAGACCGTGAACGCCTACGTGCCCAACGCCAGGTAACTCGAGCCGCAATCCTTGCACCTTAACTAAGGTAGCTACCAATATTTAGTTTTCTCGAGTTACGACAGACTTCGTACTTAGATTGCCATACATAGAGCTAATGAATCAG
gBlock408	CGTCGTGTAGATAACTACGATACGGGAGGGCTTACCATCTGGCCCCAGTGCTGCAATGATACCGCGAGAGCCACGCTCACCGGCTCCAGATTTATCAGCAATAAACCAGCCAGCCGGAAGGGCCGAGCGCAGAAGTGGTCCTGCAACTTTATCCGCCTCCATCCAGTCTATTAATTGTTGCCGGGAAGCTAGAGTAAGTAGTTCGCCAGTTAATAGTTTGCGCAACGTTGTTGCCATTGCTACAGGCATCGTGGTGTCACGCTCGTCGTTTGGTATGGCTTCATTCAGCTCCGGTTCCCAACGATCAAGGCGAGTTACATGATCCCCCATGTTGTGCAAAAAAGCGGTTAGCTCCTTCGGTCCTCCGATCGTTGTCAGAAGTAAGTTGGC
gBlock409	ACTATATTTCTTTTCGCGGCCGCCTATAGGGCGAATTGGCCTGCAGGAGCTAGTCAGGTAGTAAAAGCTCTCAACTAGGCAGTGGCAGAGCAGGATTCAAATTCAGGGCTGTTGTGATGCCTCCGCAGACTCTGAGCGCCACCTGGTGGTAATTTGTCTGTGCCTCTTCTGACGTGGAAGAACAGCAACTAACACACTAACACGGCATTTACTATGGGCCAGCCATTGTTCTAAACGCGTTTACTGAGACCGTAGCTAGCGGTACCTCTAGAGGTCTCTACCGCCCGGGCAACACCAGGCTTCTGGCTCCAGTCCTTGGAGTCCGTCTGCGTCCCAGCAGCTCCCCCTGGTGGCCAGAAGCAAACGCTTAAGC
gBlock410	GAAGTGCCATTCCGCCTGACCTAACGTAACGCGTGGTCTCAGCAATTACTTGGTGCCGCCGTACTCGGGCAGCAGCACCTTGTCCGAGACCGCTTTCCAGATCTGATAACTTGTGGTCTCAAAGGACGACGACGACAAGGCCGCCCCCGAGGAGGCCAGCCCCGCCCCCGGCCTGGGCCCCGGCGCCTACAACAACACCGCCCTGTGGGAGGAGAGCGGCCTGATCAGGTAACTCGAGACCGTCGACTATACAGTTCCATGTAAACCTGTCATAACTTACCTGAGACTAGTTGGAAGTGTGGCTAGATCTTTGCTCACGCATAGGCTAGGTGGAGGCTCAGTG
gBlock411	GAAGTGCCATTCCGCCTGACCTAACGTAACGCGTGGTCTCAGCAATTACCTCTGGCCGGCGGTGATGGTCACGTTCTCGGCGGGCAGGGGCACGCTGCTCACGTTGCTGGCGGTGAAGATCTTGTCCGAGACCGCTTTCCAGATCTGATAACTTGTGGTCTCAAAGGACGACGACGACAAGATCATCGACGGCGTGCCCGTGGAGATCACCGAGAAGTAACTCGAGACCGTCGACTATACAGTTCCATGTAAACCTGTCATAACTTACCTGAGACTAGTTGGAAGTGTGGCTAGATCTTTGCTCACGCATCTAGTCGGTCCAAGGCTAGGTGGAGGCTCAGTG
gBlock412	GAAGTGCCATTCCGCCTGACCTAACGTAACGCGTGGTCTCAGCAATTACTTCTGGGTGCCGCCGAAGTCCAGGGGCTCCACCTTGTCCGAGACCGCTTTCCAGATCTGATAACTTGTGGTCTCAAAGGACGACGACGACAAGAGCGAGCCCGTGAAGGAGGAGAGCAGCGAGCTGGAGCAGCCCTTCGCCCAGGACACCAGCAGCGTGGGCCCCGACAGGAAGTAACTCGAGACCGTCGACTATACAGTTCCATGTAAACCTGTCATAACTTACCTGAGACTAGTTGGAAGTGTGGCTAGATCTTTGCTCACGCATCTAGTCAGGCTAGGTGGAGGCTCAGTG
gBlock413	GAAGTGCCATTCCGCCTGACCTAACGTAACGCGTGGTCTCAGCAATTACTTCTCCTCGCCGCTCACCTGGGGCTGGGCGAAGGCGCCCTGGATGCCCTCGAAGTCCTCCTCGATGGGGCTGCTGGTGCTGTAGCTCTTGTCCGAGACCGCTTTCCAGATCTGATAACTTGTGGTCTCAAAGGACGACGACGACAAGGGCACCGGCATCGTGAGCGCCCCCGTGCCCAAGTAACTCGAGACCGTCGACTATACAGTTCCATGTAAACCTGTCATAACTTACCTGAGACTAGTTGGAAGTGTGGCTAGATCTTTGCTCACGCATAGGCTAGGTGGAGGCTCAGTG
gBlock414	GAAGTGCCATTCCGCCTGACCTAACGTAACGCGTGGTCTCAGCAATTACCTGGTCCAGATGCTGAACTCGGCGGGCACGCCGGCCTTGTCCGAGACCGCTTTCCAGATCTGATAACTTGTGGTCTCAAAGGACGACGACGACAAGAGCATCAGCTTCGCCAGCGGCGGCGACCCCGACACCACCGACTACGTGGCCTACGTGGCCAAGGACCCCGTGAACAGGAGGTAACTCGAGACCGTCGACTATACAGTTCCATGTAAACCTGTCATAACTTACCTGAGACTAGTTGGAAGTGTGGCTAGATCTTTGCTCACGCATCTAAGGCTAGGTGGAGGCTCAGTG
gBlock415	GAAGTGCCATTCCGCCTGACCTAACGTAACGCGTGGTCTCAGCAATTACTTCTGCACGGGCTCGCTGTCGTCGAACACCACGAAGCCGAAGTTGGGCAGCTTGTCCGAGACCGCTTTCCAGATCTGATAACTTGTGGTCTCAAAGGACGACGACGACAAGTTCTACGTGCCCCCCACCCAGGAGGACGGCGTGGACCCCGTGGAGGCCTTCGCCCAGAACGTGCTGAGCAAGTAACTCGAGACCGTCGACTATACAGTTCCATGTAAACCTGTCATAACTTACCTGAGACTAGTTGGAAGTGTGGCTAGATCTTTGCTCACTAGGCTAGGTGGAGGCTCAGTG
gBlock416	GAAGTGCCATTCCGCCTGACCTAACGTAACGCGTGGTCTCAGCAATTACCTGGGGTAGGGCACCAGGTTGGTCTGGAACTCGGTCAGGTCCACGTTCAGGGCCTTGTCCGAGACCGCTTTCCAGATCTGATAACTTGTGGTCTCAAAGGACGACGACGACAAGCAGACCCAGATCTTCACCACCTACAGCGACAACCAGCCCGGCGTGCTGATCCAGGTGTACGAGGGCGAGAGGTAACTCGAGACCGTCGACTATACAGTTCCATGTAAACCTGTCATAACTTACCTGAGACTAGTTGGAAGTGTGGCTAGATCTTTGCTCAGGCTAGGTGGAGGCTCAGTG
gBlock417	GAAGTGCCATTCCGCCTGACCTAACGTAACGCGTGGTCTCAGCAATTACCTGTTGGTGGGCAGGTCGTAGTTGATCACCAGGCTCACCTGCTGCACGTCGATGCCCTTGTCCGAGACCGCTTTCCAGATCTGATAACTTGTGGTCTCAAAGGACGACGACGACAAGCTGAACGTGGAGGTGGACGCCGCCCCCGCCGTGGACCTGAACCAGGTGCTGAACGAAACCAGGTAACTCGAGACCGTCGACTATACAGTTCCATGTAAACCTGTCATAACTTACCTGAGACTAGTTGGAAGTGTGGCTAGATCTTTGCTCACGCATAGGCTAGGTGGAGGCTCAGTG
gBlock418	GAAGTGCCATTCCGCCTGACCTAACGTAACGCGTGGTCTCAGCAATTACCTCAGCTCCTCCACCCAGTCGGGGGCCCAGGTCTGGCCCTGCAGGCCCTCCACCAGCTTGTCCGAGACCGCTTTCCAGATCTGATAACTTGTGGTCTCAAAGGACGACGACGACAAGGCCCAGCCCTTCGGCCAGCTGACCGACGAGCAGGTGATCGAGAACGCCGGCGAGTTCTTCAGGTAACTCGAGACCGTCGACTATACAGTTCCATGTAAACCTGTCATAACTTACCTGAGACTAGTTGGAAGTGTGGCTAGATCTTTGCTCACGCATAGGCTAGGTGGAGGCTCAGTG
gBlock419	GAAGTGCCATTCCGCCTGACCTAACGTAACGCGTGGTCTCAGCAATTACTTCACGGTGGTTTCGCTGGGGTAGCTGTTGCCCTGGGCGATCAGGGGCACGCTCACCTTGTCCGAGACCGCTTTCCAGATCTGATAACTTGTGGTCTCAAAGGACGACGACGACAAGATCTACATCGGCGACGACAACCCCCTGACCCTGATCGTGAAGTAACTCGAGACCGTCGACTATACAGTTCCATGTAAACCTGTCATAACTTACCTGAGACTAGTTGGAAGTGTGGCTAGATCTTTGCTCACGCATCTAGTCGGTCCACGTTTGGTTAGGCTAGGTGGAGGCTCAGTG
gBlock420	GAAGTGCCATTCCGCCTGACCTAACGTAACGCGTGGTCTCAGCAATTACTTCAGGTTGGGGAAGCCCCAGGTCACGTAGGGCTCCACGATCTTGTCCGAGACCGCTTTCCAGATCTGATAACTTGTGGTCTCAAAGGACGACGACGACAAGGCCGTGCCCCCCAACAACAGCAACGCCGCCGAGGACGACCTGCCCACCGTGGAGCTGCAGGGCGTGGTGCCCAGGTAACTCGAGACCGTCGACTATACAGTTCCATGTAAACCTGTCATAACTTACCTGAGACTAGTTGGAAGTGTGGCTAGATCTTTGCTCACGCATCTTAGGCTAGGTGGAGGCTCAGTG
gBlock421	GAAGTGCCATTCCGCCTGACCTAACGTAACGCGTGGTCTCAGCAATTACTTGGCGCTGGTGCCGCTGGTGGGGGCCAGGTCCACGTAGGCGTTGCTGATCACGATGTCGCCGGTTTCCTGCACCTTGTCCGAGACCGCTTTCCAGATCTGATAACTTGTGGTCTCAAAGGACGACGACGACAAGACCGAGTTCCAGACCAACCTGGTGCCCTACCCCAGGTAACTCGAGACCGTCGACTATACAGTTCCATGTAAACCTGTCATAACTTACCTGAGACTAGTTGGAAGTGTGGCTAGATCTTTGCTCACGCATCTAGTCGGTAGGCTAGGTGGAGGCTCAGTG
gBlock 523	AACGTAACGCGTGGTCTCAGCAATTACTTGAAGCTGTTGTCGCCGAAGGGCAGGCTCTCGCCGTAGTACTTGTCCGAGACCGCTTTCCAGATCTGATAACTTGTGGTCTCAAAGGACGACGACGACAAGGCCGTGCCCCCCAACAACAGCAACGCCGCCGAGGACGACCTGCCCACCGTGGAGCTGCAGGGCGTGGTGCCCAGGTAACTCGAGACCCATGTAAACCTGTCATAACTTACCTGAGACTAGTTGGAAGTGTGGCTGAGAACGGTCGTATGCTCACTGTCGACTATACAGTTC
gBlock 526	AACGTAACGCGTGGTCTCAGCAATTACCTCCTGTTCACGGGGTCCTTGGCCACGTAGGCCACGTAGTCGGTGGTGTCGGGGTCGCCGCCGCTGGCGAAGCTGATGCTCTTGTCCGAGACCGCTTTCCAGATCTGATAACTTGTGGTCTCAAAGGACGACGACGACAAGGCCGCCCCCGAGGAGGCCAGCCCCGCCCCCGGCCTGGGCCCCGGCGCCTACAACAACACCGCCCTGTGGGAGGAGAGCGGCCTGATCAGGTAACTCGAGACCCATGTAAACTCACTGTCGACTATACAGTTC
gBlock 527	AACGTAACGCGTGGTCTCAGCAATTACTTCCTGTCGGGGCCCACGCTGCTGGTGTCCTGGGCGAAGGGCTGCTCCAGCTCGCTGCTCTCCTCCTTCACGGGCTCGCTCTTGTCCGAGACCGCTTTCCAGATCTGATAACTTGTGGTCTCAAAGGACGACGACGACAAGACCGAGTTCCAGACCAACCTGGTGCCCTACCCCAGGTAACTCGAGACCTTAGATAGCTCGCTGAGCTAATAGTTGCCCACAGAACGTCAAAATTAGAGAACGGTCGTATGCTCACTGTCGACTATACAGTTC
gBlock 528	AACGTAACGCGTGGTCTCAGCAATTACTTGGCGGCGCCGCCGCCGCCGGCGGCGATCAGCAGGCCGGTGCTGGGGTCCACCTGCAGGGCGTACAGGGGGAAGGGGGCCTTGTCCGAGACCGCTTTCCAGATCTGATAACTTGTGGTCTCAAAGGACGACGACGACAAGACAGAAACCATCACCGGCTTCCAGGTGGACGCCGTGCCCGCCAACGGCCAGACCCCCATCCAGAGGTAACTCGAGACCCATGTAAACCTGAATTAGAGAACGGTCGTATGCTCACTGTCGACTATACAGTTC
gBlock 529	AACGTAACGCGTGGTCTCAGCAATTACCTCTGGTCCAGCTGCTCCACGGTGCTCACGGGGGCCTGGGCCTCCCAGAAGAAGGGCTGGTTGGTGGCCTTGTCCGAGACCGCTTTCCAGATCTGATAACTTGTGGTCTCAAAGGACGACGACGACAAGATCCTGGAGGGCCCCGCCCAGAGCCTGAGCGGCAGCCCCCTGCAGCCCATCCCCGCCAGCCCCGCCCCCCAGATCCCCCCCGGCCTGGCCCCCAGGTAACTCGAGACCCATGCGGTCGTATGCTCACTGTCGACTATACAGTTC
gBlock 532	AACGTAACGCGTGGTCTCAGCAATTACTTCCTGGGGTCCTCGTCGCTCAGGAACAGGGCGCCGTAGTCGCTGGCCTGGCCGGTCTGGGCCTCGGGCACGAACTCGATCACCTTGTCCGAGACCGCTTTCCAGATCTGATAACTTGTGGTCTCAAAGGACGACGACGACAAGATCCCCGTGACCGACGAGGAGCAGACCAACGTGCCCTACATCTACGCCATCGGCGACATCCTGGAGGACAAGTAACTCGAGACCCCATGTAAACCTGTCATAACTTAGAGAACGGTCGACTATACAGTT
gBlock 539	AACGTAACGCGTGGTCTCAGCAATTACTTCCTGGGGTCCTCGTCGCTCAGGAACAGGGCGCCGTAGTCGCTGGCCTGGCCGGTCTGGGCCTCGGGCACGAACTCGATCACCTTGTCCGAGACCGCTTTCCAGATCTGATAACTTGTGGTCTCAAAGGACGACGACGACAAGCTGGTGCAGGGCTTCTTCCCCCAGGAGCCCCTGAGCGTGACCTGGAGCGAGAGCGGCCAGGGCGTGACCGCCAGGTAACTCGAGACCCATGTAAACCTGTCATAACTTAGAGAACGGTCGACTATACAGTT
gBlock601	AACGTAACGCGTGGTCTCAGCAATTACCTGGCGTTGGGCACGTAGGCGTTCACGGTCTGCACGTAGGGCTCCAGCTTGTCCGAGACCGCTTTCCAGATCTGATAACTTGTGGTCTCAAAGGACGACGACGACAAGGACGACGTGCAGATCAACGACATCAGCCTGCAGAACCCCCTGCAGGTGCTGGTGAACGCCATCATCAACAGCGGCCCCAGGTAACTCGAGACCCATGTAAACCTGTCATAACTTACCTGATCTATCAGAACAGACTAGTTATGCTCACTGTCGACTATACAGTTC
gBlock607	AACGTAACGCGTGGTCTCAGCAATTACCTGGGCACCACGCCCTGCAGCTCCACGGTGGGCAGGTCGTCATCGGCGGCGTTGCTGTTGTTGGGGGGCACGGCCTTGTCCGAGACCGCTTTCCAGATCTGATAACTTGTGGTCTCAAAGGACGACGACGACAAGAACGTGAGCATCAACACCGTGACCTACGAGTGGGCCCCCCCCGTGCAGAACCAGGCCCTGGCCAGGTAACTCGAGACCCATGTAAACCTGTCATAACTTACCTGAGACTAGTTATGCTCACTGTCGACTATACAGTTC

### Sheet: Table S8
Table S8. Primers for Mycoplasma detection
Primer name	Primer sequence (5´-3´)
PR1843	CGCCTGAGTAGTACGTWCGC
PR1844	TGCCTGRGTAGTACATTCGC
PR1845	CGCCTGAGTAGTATGCTCGC
PR1846	CGCCTGGGTAGTACATTCGC
PR1847	GCGGTGTGTACAARACCCGA
PR1848	GCGGTGTGTACAAACCCCGA
PR0673	TCCCACAACGAGGACTACAC
PR0674	CGAGTCAGTGAGCGAGGAAG

### Sheet: Table S9
Table S9. Sequences of miRNA mimic and siRNA
siRNA / miRNA mimic name	siRNA / miRNA mimic sequence (5´-3´)
siRNA FF4 sense	GCUUGAAGUCUUUAAUUAAAUU
siRNA FF4 antisense	UUUAAUUAAAGACUUCAAGCGG
miRIDIAN Negative Control #2	AGUACUUUUGUGUAGUACAAUU
