## Supplementary material for "Peptide Barcodes for miRNA activity assessment in mammalian cells": Tables S6_S7_Plasmid_Cloning_procedure_and_plasmid_sequences

### Sheet: Table S6
Table S6. List of plasmids’ cloning procedures
Plasmid	Cloning procedure
pVC001	Assembled by Genewiz (USA). pVC001 contains a complete peptide barcode miR122 sensor as described in the methods section “Genetic elements of peptide-barcoded miRNA sensors”. This sensor is equipped with peptide barcodes MY_BC1 and MY_BC2 previously described in the literature [1]. Note that this plasmid was only used for cloning purposes.
pVC008	Backbone: pVC001 was digested with XbaI, XhoI & Quick CIP followed by DNA gel purification (5891 bp). Fragment 1: The primers PR6589 and PR6590, containing the sequences of four miRFF5 target sites [2] were annealed (94 bp), phosphorylated and ligated with the backbone to clone pVC008. Note that this plasmid was only used for cloning purposes.
pVC031	Backbone: pVC008 was digested with NheI, XhoI, SpeI & Quick CIP followed by DNA gel purification (3418 bp). Fragment 1: The mCherry coding sequence was PCR amplified primers PR8743/PR8744 from pKH026, digested with NheI - EcoRI and column purified using a PCR purification kit (797 bp). Fragment 2: The mCitrine coding sequence was PCR amplified primers PR7559/PR7560 from pKH025, digested with XhoI…
pVC032	Backbone: pVC008 was amplified using PR8756/PR8757. The overhangs of these primers carried the sequences of PepBC1 and PepBC2, as well SapI restriction sites. The PCR product was purified via DNA gel purification (3448bp) and digested with SapI and Quick CIP followed by column purification using a PCR purification kit (3420 bp). Fragment 1: The mCherry coding sequence was PCR amplified primers PR…
pVC034	Backbone: pVC032 was digested with XbaI, XhoI & Quick CIP followed by column purification using a PCR purification kit (5879 bp). Fragment 1: The primers PR6589 and PR6590, containing the sequences of 4 miRFF5 targets were annealed (94 bp), phosphorylated and ligated with the backbone to clone pVC034.
pVC050	Backbone: pVC034 was digested with XbaI, XhoI & Quick CIP followed by DNA gel purification (5891 bp). Fragment 1: The primers PR8915 and PR8936, containing the sequences of four FF4 target sites were annealed (94 bp), phosphorylated and ligated with the backbone to clone pVC050.
pVC061	Backbone: pVC050 was digested with NheI, XhoI and Quick CIP followed by DNA gel purification (3418 bp). Fragment 1: The fragment gBlock402, containing the sequences of PepBC10 and PepBC6 separated by divergent SapI cloning sites and flanked by NheI and XhoI sites, was digested with NheI, XhoI (118 bp). The fragment was ligated to the backbone to clone pVC061.
pVC070	Backbone: pVC061 was digested with SapI and Quick CIP followed by DNA gel purification (3531 bp). Fragment 1: the 6x-His-tagged mCitrine & mCherry biCMV cassette, was isolated from pVC031 using SapI digestion (2465 bp) followed by DNA gel purification. The fragment was ligated to the backbone to clone pVC070.
pVC062	Backbone: pVC050 was digested with NheI, XhoI and Quick CIP followed by DNA gel purification (3418 bp). Fragment 1: The fragment gBlock404, containing the sequences of PepBC3 and PepBC16 separated by divergent SapI cloning sites and flanked by NheI and XhoI sites, was digested with NheI, XhoI (121 bp). The fragment was ligated to the backbone to clone pVC062.
pVC071	Backbone: pVC062 was digested with SapI and Quick CIP followed by DNA gel purification (3534 bp). Fragment 1: the 6x-His-tagged mCitrine & mCherry biCMV cassette, was isolated from pVC031 using SapI digestion (2465 bp) followed by DNA gel purification. The fragment was ligated to the backbone to clone pVC071.
pVC064	Backbone: pVC050 was digested with NheI, XhoI and Quick CIP followed by DNA gel purification (3418 bp). Fragment 1: The fragment gBlock401, containing the sequences of PepBC7 and PepBC9 separated by divergent SapI cloning sites and flanked by NheI and XhoI sites, was digested with NheI, XhoI (112 bp). The fragment was ligated to the backbone to clone pVC064.
pVC073	Backbone: pVC064 was digested with SapI and Quick CIP followed by DNA gel purification (3525 bp). Fragment 1: the 6x-His-tagged mCitrine & mCherry biCMV cassette, was isolated from pVC031 using SapI digestion (2465 bp) followed by DNA gel purification. The fragment was ligated to the backbone to clone pVC073.
pVC066	Fragment 1: Part of the ampicillin resistance gene, and the origin of replication was amplified from pVC032 using PR8941, PR8942, and purified using a PCR purification kit (1050 bp). Fragment 2: Part of the ampcillin resistance cassete from pVC032 was amplified using PR8943, PR8944 and purified using DNA gel purification (627 bp). Fragment 4: gBlock408 was designed to carry a silent mutation in t…
pVC075	Assembled by Twist Biosciences (USA), using the pTwist-KanR high copy number backbone. The plasmid encodes RbGpA flanked by convergent BsaI restriction sites. This module is flanked by MluI and SalI sites.
pVC076	Assembled by Twist Biosciences (USA), using the pTwist-KanR high copy number backbone. The plasmid entails the sequences of PepBC1 and Pep BC2 separated by divergent BsaI restriction sites. The PepBC module is flanked by convergent BsaI restriction. This module is flanked by MluI and SalI sites.
pVC077	Assembled by Twist Biosciences (USA), using the pTwist-KanR high copy number backbone. The plasmid encodes hGHpA, carrying a point mutation to silence its BsaI restriction site (BsaI site mut: GGTCTC>GCTCTC) flanked by convergent BsaI restriction sites. This module is flanked by MluI and SalI sites.
pVC078	Assembled by Twist Biosciences (USA), using the pTwist-KanR high copy number backbone. The plasmid entails the 6x-His-tagged mCherry coding sequence flanked by convergent BsaI restriction sites. This module is flanked by MluI and SalI sites.
pVC079	Assembled by Twist Biosciences (USA), using the pTwist-KanR high copy number backbone. The plasmid entails the 6x-His-tagged mCitrine coding sequence flanked by convergent BsaI restriction sites. This module is flanked by MluI and SalI sites.
pVC080	Backbone: pVC075 was digested with MluI, SalI and Quick CIP (2183 bp). Fragment 1: The biCMV promoter sequence was isolated by digesting pVC073 with BamHI and SacI (797 bp). Fragment 2: PR8945 and PR8946 were annealed and phosphorylated to generate the antisense 5'UTR of the biCMV promoter containing a BsaI restriction site (45 bp). Fragment 3: PR8947 and PR8948 were annealed and phosphorylated t…
pVC081	Backbone: pVC075 was digested with MluI, SalI and Quick CIP (2183 bp). Fragment 1: PR8949 and PR8950 were annealed and phosphorylated to generate the sequence of four FF4 target repeats (123bp). The fragments were ligated to the backbone to clone pVC081.
pVC082	Backbone: pVC066 carrying the ampicillin resistance gene served as the backbone (2317 bp). Fragment 1: pVC075 delivered the RbGpA signal (529 bp); Fragment 2: pVC077 delivered the RbGpA signal (488 bp); Fragments 3 & 4: pVC076 delivered the PepBC1 (49 bp) and PepBC2 sequences (51 bp); Fragment 5: pVC078 delivered the 6x-His-tagged mCitrine coding sequence (778 bp); Fragment 6: pVC079 delivered th…
pVC095	Backbone: pVC066 carrying the ampicillin resistance gene served as the backbone (2317 bp). Fragment 1: pVC075 delivered the RbGpA signal (529 bp); Fragment 2: pVC077 delivered the RbGpA signal (488 bp); Fragments 3 & 4: gBlock410 delivered the PepBC20 (109 bp) and PepBC21 (39bp) sequences; Fragment 5: pVC078 delivered the 6x-His-tagged mCitrine coding sequence (778 bp); Fragment 6: pVC079 deliver…
pVC096	Backbone: pVC066 carrying the ampicillin resistance gene served as the backbone (2317 bp). Fragment 1: pVC075 delivered the RbGpA signal (529 bp); Fragment 2: pVC077 delivered the RbGpA signal (488 bp); Fragments 3 & 4: gBlock411 delivered the PepBC22 (55 bp) and PepBC23 (81 bp) sequences; Fragment 5: pVC078 delivered the 6x-His-tagged mCitrine coding sequence (778 bp); Fragment 6: pVC079 deliver…
pVC097	Backbone: pVC066 carrying the ampicillin resistance gene served as the backbone (2317 bp). Fragment 1: pVC075 delivered the RbGpA signal (529 bp); Fragment 2: pVC077 delivered the RbGpA signal (488 bp); Fragments 3 & 4: gBlock412 delivered the PepBC24 (100 bp) and PepBC25 (42 bp) sequences; Fragment 5: pVC078 delivered the 6x-His-tagged mCitrine coding sequence (778 bp); Fragment 6: pVC079 delive…
pVC098	Backbone: pVC066 carrying the ampicillin resistance gene served as the backbone (2317 bp). Fragment 1: pVC075 delivered the RbGpA signal (529 bp); Fragment 2: pVC077 delivered the RbGpA signal (488 bp); Fragments 3 & 4: gBlock413 delivered the PepBC26 (52 bp) and PepBC27 (96 bp) sequences; Fragment 5: pVC078 delivered the 6x-His-tagged mCitrine coding sequence (778 bp); Fragment 6: pVC079 deliver…
pVC099	Backbone: pVC066 carrying the ampicillin resistance gene served as the backbone (2317 bp). Fragment 1: pVC075 delivered the RbGpA signal (529 bp); Fragment 2: pVC077 delivered the RbGpA signal (488 bp); Fragments 3 & 4: gBlock414 delivered the PepBC28 (100 bp) and PepBC29 (45 bp) sequences; Fragment 5: pVC078 delivered the 6x-His-tagged mCitrine coding sequence (778 bp); Fragment 6: pVC079 delive…
pVC100	Backbone: pVC066 carrying the ampicillin resistance gene served as the backbone (2317 bp). Fragment 1: pVC075 delivered the RbGpA signal (529 bp); Fragment 2: pVC077 delivered the RbGpA signal (488 bp); Fragments 3 & 4: gBlock415 delivered the PepBC30 (91 bp) and PepBC31 (80 bp) sequences; Fragment 5: pVC078 delivered the 6x-His-tagged mCitrine coding sequence (778 bp); Fragment 6: pVC079 deliver…
pVC101	Backbone: pVC066 carrying the ampicillin resistance gene served as the backbone (2317 bp). Fragment 1: pVC075 delivered the RbGpA signal (529 bp); Fragment 2: pVC077 delivered the RbGpA signal (488 bp); Fragments 3 & 4: gBlock416 delivered the PepBC32 (91 bp) and PepBC33 (63 bp) sequences; Fragment 5: pVC078 delivered the 6x-His-tagged mCitrine coding sequence (778 bp); Fragment 6: pVC079 deliver…
pVC102	Backbone: pVC066 carrying the ampicillin resistance gene served as the backbone (2317 bp). Fragment 1: pVC075 delivered the RbGpA signal (529 bp); Fragment 2: pVC077 delivered the RbGpA signal (488 bp); Fragments 3 & 4: gBlock417 delivered the PepBC34 (82 bp) and PepBC35 (66 bp) sequences; Fragment 5: pVC078 delivered the 6x-His-tagged mCitrine coding sequence (778 bp); Fragment 6: pVC079 deliver…
pVC103	Backbone: pVC066 carrying the ampicillin resistance gene served as the backbone (2317 bp). Fragment 1: pVC075 delivered the RbGpA signal (529 bp); Fragment 2: pVC077 delivered the RbGpA signal (488 bp); Fragments 3 & 4: gBlock418 delivered the PepBC36 (82 bp) and PepBC37 (66 bp) sequences; Fragment 5: pVC078 delivered the 6x-His-tagged mCitrine coding sequence (778 bp); Fragment 6: pVC079 deliver…
pVC104	Backbone: pVC066 carrying the ampicillin resistance gene served as the backbone (2317 bp). Fragment 1: pVC075 delivered the RbGpA signal (529 bp); Fragment 2: pVC077 delivered the RbGpA signal (488 bp); Fragments 3 & 4: gBlock419 delivered the PepBC38 (61 bp) and PepBC39 (66 bp) sequences; Fragment 5: pVC078 delivered the 6x-His-tagged mCitrine coding sequence (778 bp); Fragment 6: pVC079 deliver…
pVC105	Backbone: pVC066 carrying the ampicillin resistance gene served as the backbone (2317 bp). Fragment 1: pVC075 delivered the RbGpA signal (529 bp); Fragment 2: pVC077 delivered the RbGpA signal (488 bp); Fragments 3 & 4: gBlock420 delivered the PepBC40 (94 bp) and PepBC41 (51 bp) sequences; Fragment 5: pVC078 delivered the 6x-His-tagged mCitrine coding sequence (778 bp); Fragment 6: pVC079 deliver…
pVC106	Backbone: pVC066 carrying the ampicillin resistance gene served as the backbone (2317 bp). Fragment 1: pVC075 delivered the RbGpA signal (529 bp); Fragment 2: pVC077 delivered the RbGpA signal (488 bp); Fragments 3 & 4: gBlock421 delivered the PepBC42 (84 bp) and PepBC43 (55 bp) sequences; Fragment 5: pVC078 delivered the 6x-His-tagged mCitrine coding sequence (778 bp); Fragment 6: pVC079 deliver…
pVC107	Backbone: pVC073 was digested with XbaI, XhoI & Quick CIP followed by DNA gel purification (5876 bp). Fragment 1: The primers PR8909 and PR8910, containing the sequences of four miR30a-5p target sites were annealed (94 bp), phosphorylated and ligated with the backbone to clone pVC107.
pVC108	Backbone: pVC082 was digested with XbaI, XhoI & Quick CIP followed by DNA gel purification (5890 bp). Fragment 1: The primers PR9509 and PR9510, containing the sequences of four miR218-5p target sites were annealed (90 bp), phosphorylated and ligated with the backbone to clone pVC108.
pVC109	Backbone: pVC095 was digested with XbaI, XhoI & Quick CIP followed by DNA gel purification (5938 bp). Fragment 1: The primers PR8905 and PR8906, containing the sequences of four miR17-5p target sites were annealed (98 bp), phosphorylated and ligated with the backbone to clone pVC109.
pVC110	Backbone: pVC097 was digested with XbaI, XhoI & Quick CIP followed by DNA gel purification (5932 bp). Fragment 1: The primers PR8911 and PR8912, containing the sequences of four miR146a-3p target sites were annealed (94 bp), phosphorylated and ligated with the backbone to clone pVC110.
pVC111	Backbone: pVC099 was digested with XbaI, XhoI & Quick CIP followed by DNA gel purification (5935 bp). Fragment 1: The primers PR9493 and PR9494, containing the sequences of four miR93-5p target sites were annealed (98 bp), phosphorylated and ligated with the backbone to clone pVC111.
pVC112	Backbone: pVC102 was digested with XbaI, XhoI & Quick CIP followed by DNA gel purification (5938 bp). Fragment 1: The primers PR8913 and PR8914, containing the sequences of four miR142_3p target sites were annealed (98 bp), phosphorylated and ligated with the backbone to clone pVC112.
pVC113	Backbone: pVC103 was digested with XbaI, XhoI & Quick CIP followed by DNA gel purification (5938 bp). Fragment 1: The primers PR9501 and PR9502, containing the sequences of four miR130a-3p target sites were annealed (94 bp), phosphorylated and ligated with the backbone to clone pVC113.
pVC114	Backbone: pVC105 was digested with XbaI, XhoI & Quick CIP followed by DNA gel purification (5935 bp). Fragment 1: The primers PR8907 and PR8908, containing the sequences of four miR21-5p target sites were annealed (94 bp), phosphorylated and ligated with the backbone to clone pVC114.
pVC115	Backbone: pVC106 was digested with XbaI, XhoI & Quick CIP followed by DNA gel purification (5929 bp). Fragment 1: The primers PR6588 and PR6587, containing the sequences of four miR122-5p target sites were annealed (94 bp), phosphorylated and ligated with the backbone to clone pVC115.
pVC154	Backbone: pVC066 carrying the ampicillin resistance gene served as the backbone (2317 bp). Fragment 1: pVC075 delivered the RbGpA signal (529 bp); Fragment 2: pVC077 delivered the RbGpA signal (488 bp); Fragments 3 & 4: gBlock523 delivered the PepBC40 (94 bp) and PepBC2 (51 bp) sequences; Fragment 5: pVC078 delivered the 6x-His-tagged mCitrine coding sequence (778 bp); Fragment 6: pVC079 delivere…
pVC157	Backbone: pVC066 carrying the ampicillin resistance gene served as the backbone (2317 bp). Fragment 1: pVC075 delivered the RbGpA signal (529 bp); Fragment 2: pVC077 delivered the RbGpA signal (488 bp); Fragments 3 & 4: gBlock526 delivered the PepBC20 (109 bp) and PepBC28 (90 bp) sequences; Fragment 5: pVC078 delivered the 6x-His-tagged mCitrine coding sequence (778 bp); Fragment 6: pVC079 delive…
pVC158	Backbone: pVC066 carrying the ampicillin resistance gene served as the backbone (2317 bp). Fragment 1: pVC075 delivered the RbGpA signal (529 bp); Fragment 2: pVC077 delivered the RbGpA signal (488 bp); Fragments 3 & 4: gBlock527 delivered the PepBC42 (55 bp) and PepBC24 (90 bp) sequences; Fragment 5: pVC078 delivered the 6x-His-tagged mCitrine coding sequence (778 bp); Fragment 6: pVC079 deliver…
pVC160	Backbone: pVC066 carrying the ampicillin resistance gene served as the backbone (2317 bp). Fragment 1: pVC075 delivered the RbGpA signal (529 bp); Fragment 2: pVC077 delivered the RbGpA signal (488 bp); Fragments 3 & 4: gBlock529 delivered the PepBC44 (115 bp) and PepBC45 (78 bp) sequences; Fragment 5: pVC078 delivered the 6x-His-tagged mCitrine coding sequence (778 bp); Fragment 6: pVC079 delive…
pVC170	Backbone: pVC066 carrying the ampicillin resistance gene served as the backbone (2317 bp). Fragment 1: pVC075 delivered the RbGpA signal (529 bp); Fragment 2: pVC077 delivered the RbGpA signal (488 bp); Fragments 3 & 4: gBlock539 delivered the PepBC46 (94 bp) and PepBC47 (93 bp) sequences; Fragment 5: pVC078 delivered the 6x-His-tagged mCitrine coding sequence (778 bp); Fragment 6: pVC079 deliver…
pVC189	Backbone: pVC066 carrying the ampicillin resistance gene served as the backbone (2317 bp). Fragment 1: pVC075 delivered the RbGpA signal (529 bp); Fragment 2: pVC077 delivered the RbGpA signal (488 bp); Fragment 3: gBlock528 delivered the PepBC48 (85 bp) sequence; Fragment 4: gBlock416 delivered PepBC33 (63 bp) sequences; Fragment 5: pVC078 delivered the 6x-His-tagged mCitrine coding sequence (77…
pVC195	Backbone: pVC066 carrying the ampicillin resistance gene served as the backbone (2317 bp). Fragment 1: pVC075 delivered the RbGpA signal (529 bp); Fragment 2: pVC077 delivered the RbGpA signal (488 bp); Fragments 3 & 4: gBlock601 delivered the PepBC49 (100 bp) and PepBC16 (57 bp) sequences; Fragment 5: pVC078 delivered the 6x-His-tagged mCitrine coding sequence (778 bp); Fragment 6: pVC079 delive…
pVC201	Backbone: pVC066 carrying the ampicillin resistance gene served as the backbone (2317 bp). Fragment 1: pVC075 delivered the RbGpA signal (529 bp); Fragment 2: pVC077 delivered the RbGpA signal (488 bp); Fragments 3 & 4: gBlock607 delivered the PepBC50 (85 bp) and PepBC51 (84 bp) sequences; Fragment 5: pVC078 delivered the 6x-His-tagged mCitrine coding sequence (778 bp); Fragment 6: pVC079 deliver…
pVC224	Backbone: pVC154 was digested with XbaI, XhoI & Quick CIP followed by DNA gel purification (5935 bp). Fragment 1: The primers PR8907 and PR8908, containing the sequences of four miR21-5p target sites were annealed (94 bp), phosphorylated and ligated with the backbone to clone pVC224.
pVC225	Backbone: pVC157 was digested with XbaI, XhoI & Quick CIP followed by DNA gel purification (5989 bp). Fragment 1: The primers PR8913 and PR8914, containing the sequences of four miR142_3p target sites were annealed (98 bp), phosphorylated and ligated with the backbone to clone pVC225.
pVC226	Backbone: pVC0158 was digested with XbaI, XhoI & Quick CIP followed by DNA gel purification (5935 bp). Fragment 1: The primers PR9509 and PR9510, containing the sequences of four miR218-5p target sites were annealed (90 bp), phosphorylated and ligated with the backbone to clone pVC226.
pVC227	Backbone: pVC160 was digested with XbaI, XhoI & Quick CIP followed by DNA gel purification (5983 bp). Fragment 1: The primers PR6588 and PR6587, containing the sequences of four miR122-5p target sites were annealed (94 bp), phosphorylated and ligated with the backbone to clone pVC227.
pVC228	Backbone: pVC170 was digested with XbaI, XhoI & Quick CIP followed by DNA gel purification (5977 bp). Fragment 1: The primers PR8905 and PR8906, containing the sequences of four miR17-5p target sites were annealed (98 bp), phosphorylated and ligated with the backbone to clone pVC228.
pVC230	Backbone: pVC195 was digested with XbaI, XhoI & Quick CIP followed by DNA gel purification (5947 bp). Fragment 1: The primers PR8911 and PR8912, containing the sequences of four miR146a-3p target sites were annealed (94 bp), phosphorylated and ligated with the backbone to clone pVC230.
pVC232	Backbone: pVC201 was digested with XbaI, XhoI & Quick CIP followed by DNA gel purification (5947 bp). Fragment 1: The primers PR9493 and PR9494, containing the sequences of four miR93-5p target sites were annealed (98 bp), phosphorylated and ligated with the backbone to clone pVC232.
pVC233	Backbone: pVC189 was digested with XbaI, XhoI & Quick CIP followed by DNA gel purification (5938 bp). Fragment 1: The primers PR8909 and PR8910, containing the sequences of four miR30a-5p target sites were annealed (94 bp), phosphorylated and ligated with the backbone to clone pVC233.

### Sheet: Table S7
Table S7. List of plasmids’ sequences
Plasmid	Full sequence (5' - 3')
pBH265	CTGCAGTGCAGCGTGACCCGGTCGTGCCCCTCTCTAGAGATAATGAGCATTGCATGTCTAAGTTATAAAAAATTACCACATATTTTTTTTGTCACACTTGTTTGAAGTGCAGTTTATCTATCTTTATACATATATTTAAACTTTACTCTACGAATAATATAATCTATAGTACTACAATAATATCAGTGTTTTAGAGAATCATATAAATGAACAGTTAGACATGGTCTAAAGGACAATTGAGTATTTTGACAACAGGACTCTACAGTTTTATCTTTTTAGTGTGCATGTGTTCTCCTTTTTTTTTGCAAATAGCTTCACCTATATAATACTTCATCCATTTTATTAGTACATCCATTTAGGGTTTAGGGTTAATGGTTTTTATAGACTAATTTTTTTAGT…
pKH025	TGAGGCTCCGGTGCCCGTCAGTGGGCAGAGCGCACATCGCCCACAGTCCCCGAGAAGTTGGGGGGAGGGGTCGGCAATTGAACCGGTGCCTAGAGAAGGTGGCGCGGGGTAAACTGGGAAAGTGATGTCGTGTACTGGCTCCGCCTTTTTCCCGAGGGTGGGGGAGAACCGTATATAAGTGCAGTAGTCGCCGTGAACGTTCTTTTTCGCAACGGGTTTGCCGCCAGAACACAGGTAAGTGCCGTGTGTGGTTCCCGCGGGCCTGGCCTCTTTACGGGTTATGGCCCTTGCGTGCCTTGAATTACTTCCACGCCCCTGGCTGCAGTACGTGATTCTTGATCCCGAGCTTCGGGTTGGAAGTGGGTGGGAGAGTTCGAGGCCTTGCGCTTAAGGAGCCCC…
pKH026	GTCGACATTGATTATTGACTAGATCATCGCGTGAGGCTCCGGTGCCCGTCAGTGGGCAGAGCGCACATCGCCCACAGTCCCCGAGAAGTTGGGGGGAGGGGTCGGCAATTGAACCGGTGCCTAGAGAAGGTGGCGCGGGGTAAACTGGGAAAGTGATGTCGTGTACTGGCTCCGCCTTTTTCCCGAGGGTGGGGGAGAACCGTATATAAGTGCAGTAGTCGCCGTGAACGTTCTTTTTCGCAACGGGTTTGCCGCCAGAACACAGGTAAGTGCCGTGTGTGGTTCCCGCGGGCCTGGCCTCTTTACGGGTTATGGCCCTTGCGTGCCTTGAATTACTTCCACGCCCCTGGCTGCAGTACGTGATTCTTGATCCCGAGCTTCGGGTTGGAAGTGGGTGGG…
pVC001	GTTCCGCGCACATTTCCCCGAAAAGTGCCACCTGGGTCGACCGAATTGGAGAAACAGAATAATATATAAACCTGTATAATATAACCTTGAAGACTATATTTCTTTTCGCGGCCGCCTATAGGGCGAATTGGCCTGCAGGAGCTAGTCAGGTAGTAAAAGGTCTCAACTAGGCAGTGGCAGAGCAGGATTCAAATTCAGGGCTGTTGTGATGCCTCCGCAGACTCTGAGCGCCACCTGGTGGTAATTTGTCTGTGCCTCTTCTGACGTGGAAGAACAGCAACTAACACACTAACACGGCATTTACTATGGGCCAGCCATTGTTCTAAACGCGTAAGGACAGGGAAGGGAGCAGTGGTTCACGCCTGTAATCCCAGCAATTTGGGAGGCCAAGGTGGGTAG…
pVC008	GTTCCGCGCACATTTCCCCGAAAAGTGCCACCTGGGTCGACCGAATTGGAGAAACAGAATAATATATAAACCTGTATAATATAACCTTGAAGACTATATTTCTTTTCGCGGCCGCCTATAGGGCGAATTGGCCTGCAGGAGCTAGTCAGGTAGTAAAAGGTCTCAACTAGGCAGTGGCAGAGCAGGATTCAAATTCAGGGCTGTTGTGATGCCTCCGCAGACTCTGAGCGCCACCTGGTGGTAATTTGTCTGTGCCTCTTCTGACGTGGAAGAACAGCAACTAACACACTAACACGGCATTTACTATGGGCCAGCCATTGTTCTAAACGCGTAAGGACAGGGAAGGGAGCAGTGGTTCACGCCTGTAATCCCAGCAATTTGGGAGGCCAAGGTGGGTAG…
pVC031	GTTCCGCGCACATTTCCCCGAAAAGTGCCACCTGGGTCGACCGAATTGGAGAAACAGAATAATATATAAACCTGTATAATATAACCTTGAAGACTATATTTCTTTTCGCGGCCGCCTATAGGGCGAATTGGCCTGCAGGAGCTAGTCAGGTAGTAAAAGGTCTCAACTAGGCAGTGGCAGAGCAGGATTCAAATTCAGGGCTGTTGTGATGCCTCCGCAGACTCTGAGCGCCACCTGGTGGTAATTTGTCTGTGCCTCTTCTGACGTGGAAGAACAGCAACTAACACACTAACACGGCATTTACTATGGGCCAGCCATTGTTCTAAACGCGTAAGGACAGGGAAGGGAGCAGTGGTTCACGCCTGTAATCCCAGCAATTTGGGAGGCCAAGGTGGGTAG…
pVC032	GTTCCGCGCACATTTCCCCGAAAAGTGCCACCTGGGTCGACCGAATTGGAGAAACAGAATAATATATAAACCTGTATAATATAACCTTGAAGACTATATTTCTTTTCGCGGCCGCCTATAGGGCGAATTGGCCTGCAGGAGCTAGTCAGGTAGTAAAAGGTCTCAACTAGGCAGTGGCAGAGCAGGATTCAAATTCAGGGCTGTTGTGATGCCTCCGCAGACTCTGAGCGCCACCTGGTGGTAATTTGTCTGTGCCTCTTCTGACGTGGAAGAACAGCAACTAACACACTAACACGGCATTTACTATGGGCCAGCCATTGTTCTAAACGCGTAAGGACAGGGAAGGGAGCAGTGGTTCACGCCTGTAATCCCAGCAATTTGGGAGGCCAAGGTGGGTAG…
pVC034	GTTCCGCGCACATTTCCCCGAAAAGTGCCACCTGGGTCGACCGAATTGGAGAAACAGAATAATATATAAACCTGTATAATATAACCTTGAAGACTATATTTCTTTTCGCGGCCGCCTATAGGGCGAATTGGCCTGCAGGAGCTAGTCAGGTAGTAAAAGGTCTCAACTAGGCAGTGGCAGAGCAGGATTCAAATTCAGGGCTGTTGTGATGCCTCCGCAGACTCTGAGCGCCACCTGGTGGTAATTTGTCTGTGCCTCTTCTGACGTGGAAGAACAGCAACTAACACACTAACACGGCATTTACTATGGGCCAGCCATTGTTCTAAACGCGTAAGGACAGGGAAGGGAGCAGTGGTTCACGCCTGTAATCCCAGCAATTTGGGAGGCCAAGGTGGGTAG…
pVC050	GTTCCGCGCACATTTCCCCGAAAAGTGCCACCTGGGTCGACCGAATTGGAGAAACAGAATAATATATAAACCTGTATAATATAACCTTGAAGACTATATTTCTTTTCGCGGCCGCCTATAGGGCGAATTGGCCTGCAGGAGCTAGTCAGGTAGTAAAAGGTCTCAACTAGGCAGTGGCAGAGCAGGATTCAAATTCAGGGCTGTTGTGATGCCTCCGCAGACTCTGAGCGCCACCTGGTGGTAATTTGTCTGTGCCTCTTCTGACGTGGAAGAACAGCAACTAACACACTAACACGGCATTTACTATGGGCCAGCCATTGTTCTAAACGCGTAAGGACAGGGAAGGGAGCAGTGGTTCACGCCTGTAATCCCAGCAATTTGGGAGGCCAAGGTGGGTAG…
pVC061	GTTCCGCGCACATTTCCCCGAAAAGTGCCACCTGGGTCGACCGAATTGGAGAAACAGAATAATATATAAACCTGTATAATATAACCTTGAAGACTATATTTCTTTTCGCGGCCGCCTATAGGGCGAATTGGCCTGCAGGAGCTAGTCAGGTAGTAAAAGGTCTCAACTAGGCAGTGGCAGAGCAGGATTCAAATTCAGGGCTGTTGTGATGCCTCCGCAGACTCTGAGCGCCACCTGGTGGTAATTTGTCTGTGCCTCTTCTGACGTGGAAGAACAGCAACTAACACACTAACACGGCATTTACTATGGGCCAGCCATTGTTCTAAACGCGTAAGGACAGGGAAGGGAGCAGTGGTTCACGCCTGTAATCCCAGCAATTTGGGAGGCCAAGGTGGGTAG…
pVC070	GTTCCGCGCACATTTCCCCGAAAAGTGCCACCTGGGTCGACCGAATTGGAGAAACAGAATAATATATAAACCTGTATAATATAACCTTGAAGACTATATTTCTTTTCGCGGCCGCCTATAGGGCGAATTGGCCTGCAGGAGCTAGTCAGGTAGTAAAAGGTCTCAACTAGGCAGTGGCAGAGCAGGATTCAAATTCAGGGCTGTTGTGATGCCTCCGCAGACTCTGAGCGCCACCTGGTGGTAATTTGTCTGTGCCTCTTCTGACGTGGAAGAACAGCAACTAACACACTAACACGGCATTTACTATGGGCCAGCCATTGTTCTAAACGCGTAAGGACAGGGAAGGGAGCAGTGGTTCACGCCTGTAATCCCAGCAATTTGGGAGGCCAAGGTGGGTAG…
pVC062	GTTCCGCGCACATTTCCCCGAAAAGTGCCACCTGGGTCGACCGAATTGGAGAAACAGAATAATATATAAACCTGTATAATATAACCTTGAAGACTATATTTCTTTTCGCGGCCGCCTATAGGGCGAATTGGCCTGCAGGAGCTAGTCAGGTAGTAAAAGGTCTCAACTAGGCAGTGGCAGAGCAGGATTCAAATTCAGGGCTGTTGTGATGCCTCCGCAGACTCTGAGCGCCACCTGGTGGTAATTTGTCTGTGCCTCTTCTGACGTGGAAGAACAGCAACTAACACACTAACACGGCATTTACTATGGGCCAGCCATTGTTCTAAACGCGTAAGGACAGGGAAGGGAGCAGTGGTTCACGCCTGTAATCCCAGCAATTTGGGAGGCCAAGGTGGGTAG…
pVC071	GTTCCGCGCACATTTCCCCGAAAAGTGCCACCTGGGTCGACCGAATTGGAGAAACAGAATAATATATAAACCTGTATAATATAACCTTGAAGACTATATTTCTTTTCGCGGCCGCCTATAGGGCGAATTGGCCTGCAGGAGCTAGTCAGGTAGTAAAAGGTCTCAACTAGGCAGTGGCAGAGCAGGATTCAAATTCAGGGCTGTTGTGATGCCTCCGCAGACTCTGAGCGCCACCTGGTGGTAATTTGTCTGTGCCTCTTCTGACGTGGAAGAACAGCAACTAACACACTAACACGGCATTTACTATGGGCCAGCCATTGTTCTAAACGCGTAAGGACAGGGAAGGGAGCAGTGGTTCACGCCTGTAATCCCAGCAATTTGGGAGGCCAAGGTGGGTAG…
pVC064	GTTCCGCGCACATTTCCCCGAAAAGTGCCACCTGGGTCGACCGAATTGGAGAAACAGAATAATATATAAACCTGTATAATATAACCTTGAAGACTATATTTCTTTTCGCGGCCGCCTATAGGGCGAATTGGCCTGCAGGAGCTAGTCAGGTAGTAAAAGGTCTCAACTAGGCAGTGGCAGAGCAGGATTCAAATTCAGGGCTGTTGTGATGCCTCCGCAGACTCTGAGCGCCACCTGGTGGTAATTTGTCTGTGCCTCTTCTGACGTGGAAGAACAGCAACTAACACACTAACACGGCATTTACTATGGGCCAGCCATTGTTCTAAACGCGTAAGGACAGGGAAGGGAGCAGTGGTTCACGCCTGTAATCCCAGCAATTTGGGAGGCCAAGGTGGGTAG…
pVC073	GTTCCGCGCACATTTCCCCGAAAAGTGCCACCTGGGTCGACCGAATTGGAGAAACAGAATAATATATAAACCTGTATAATATAACCTTGAAGACTATATTTCTTTTCGCGGCCGCCTATAGGGCGAATTGGCCTGCAGGAGCTAGTCAGGTAGTAAAAGGTCTCAACTAGGCAGTGGCAGAGCAGGATTCAAATTCAGGGCTGTTGTGATGCCTCCGCAGACTCTGAGCGCCACCTGGTGGTAATTTGTCTGTGCCTCTTCTGACGTGGAAGAACAGCAACTAACACACTAACACGGCATTTACTATGGGCCAGCCATTGTTCTAAACGCGTAAGGACAGGGAAGGGAGCAGTGGTTCACGCCTGTAATCCCAGCAATTTGGGAGGCCAAGGTGGGTAG…
pVC066	TCGTTGTCAGAAGTAAGTTGGCCGCAGTGTTATCACTCATGGTTATGGCAGCACTGCATAATTCTCTTACTGTCATGCCATCCGTAAGATGCTTTTCTGTGACTGGTGAGTACTCAACCAAGTCATTCTGAGAATAGTGTATGCGGCGACCGAGTTGCTCTTGCCCGGCGTCAATACGGGATAATACCGCGCCACATAGCAGAACTTTAAAAGTGCTCATCATTGGAAAACGTTCTTCGGGGCGAAAACTCTCAAGGATCTTACCGCTGTTGAGATCCAGTTCGATGTAACCCACTCGTGCACCCAACTGATCTTCAGCATCTTTTACTTTCACCAGCGTTTCTGGGTGAGCAAAAACAGGAAGGCAAAATGCCGCAAAAAAGGGAATAAGGGCGACAC…
pVC075	AGGCTAGGTGGAGGCTCAGTGATGATAAGTCTGCGATGGTGGATGCATGTGTCATGGTCATAGCTGTTTCCTGTGTGAAATTGTTATCCGCTCAGAGGGCACAATCCTATTCCGCGCTATCCGACAATCTCCAAGACATTAGGTGGAGTTCAGTTCGGCGTATGGCATATGTCGCTGGAAAGAACATGTGAGCAAAAGGCCAGCAAAAGGCCAGGAACCGTAAAAAGGCCGCGTTGCTGGCGTTTTTCCATAGGCTCCGCCCCCCTGACGAGCATCACAAAAATCGACGCTCAAGTCAGAGGTGGCGAAACCCGACAGGACTATAAAGATACCAGGCGTTTCCCCCTGGAAGCTCCCTCGTGCGCTCTCCTGTTCCGACCCTGCCGCTTACCGGATACC…
pVC076	AGGCTAGGTGGAGGCTCAGTGATGATAAGTCTGCGATGGTGGATGCATGTGTCATGGTCATAGCTGTTTCCTGTGTGAAATTGTTATCCGCTCAGAGGGCACAATCCTATTCCGCGCTATCCGACAATCTCCAAGACATTAGGTGGAGTTCAGTTCGGCGTATGGCATATGTCGCTGGAAAGAACATGTGAGCAAAAGGCCAGCAAAAGGCCAGGAACCGTAAAAAGGCCGCGTTGCTGGCGTTTTTCCATAGGCTCCGCCCCCCTGACGAGCATCACAAAAATCGACGCTCAAGTCAGAGGTGGCGAAACCCGACAGGACTATAAAGATACCAGGCGTTTCCCCCTGGAAGCTCCCTCGTGCGCTCTCCTGTTCCGACCCTGCCGCTTACCGGATACC…
pVC077	AGGCTAGGTGGAGGCTCAGTGATGATAAGTCTGCGATGGTGGATGCATGTGTCATGGTCATAGCTGTTTCCTGTGTGAAATTGTTATCCGCTCAGAGGGCACAATCCTATTCCGCGCTATCCGACAATCTCCAAGACATTAGGTGGAGTTCAGTTCGGCGTATGGCATATGTCGCTGGAAAGAACATGTGAGCAAAAGGCCAGCAAAAGGCCAGGAACCGTAAAAAGGCCGCGTTGCTGGCGTTTTTCCATAGGCTCCGCCCCCCTGACGAGCATCACAAAAATCGACGCTCAAGTCAGAGGTGGCGAAACCCGACAGGACTATAAAGATACCAGGCGTTTCCCCCTGGAAGCTCCCTCGTGCGCTCTCCTGTTCCGACCCTGCCGCTTACCGGATACC…
pVC078	AGGCTAGGTGGAGGCTCAGTGATGATAAGTCTGCGATGGTGGATGCATGTGTCATGGTCATAGCTGTTTCCTGTGTGAAATTGTTATCCGCTCAGAGGGCACAATCCTATTCCGCGCTATCCGACAATCTCCAAGACATTAGGTGGAGTTCAGTTCGGCGTATGGCATATGTCGCTGGAAAGAACATGTGAGCAAAAGGCCAGCAAAAGGCCAGGAACCGTAAAAAGGCCGCGTTGCTGGCGTTTTTCCATAGGCTCCGCCCCCCTGACGAGCATCACAAAAATCGACGCTCAAGTCAGAGGTGGCGAAACCCGACAGGACTATAAAGATACCAGGCGTTTCCCCCTGGAAGCTCCCTCGTGCGCTCTCCTGTTCCGACCCTGCCGCTTACCGGATACC…
pVC079	AGGCTAGGTGGAGGCTCAGTGATGATAAGTCTGCGATGGTGGATGCATGTGTCATGGTCATAGCTGTTTCCTGTGTGAAATTGTTATCCGCTCAGAGGGCACAATCCTATTCCGCGCTATCCGACAATCTCCAAGACATTAGGTGGAGTTCAGTTCGGCGTATGGCATATGTCGCTGGAAAGAACATGTGAGCAAAAGGCCAGCAAAAGGCCAGGAACCGTAAAAAGGCCGCGTTGCTGGCGTTTTTCCATAGGCTCCGCCCCCCTGACGAGCATCACAAAAATCGACGCTCAAGTCAGAGGTGGCGAAACCCGACAGGACTATAAAGATACCAGGCGTTTCCCCCTGGAAGCTCCCTCGTGCGCTCTCCTGTTCCGACCCTGCCGCTTACCGGATACC…
pVC080	AGGCTAGGTGGAGGCTCAGTGATGATAAGTCTGCGATGGTGGATGCATGTGTCATGGTCATAGCTGTTTCCTGTGTGAAATTGTTATCCGCTCAGAGGGCACAATCCTATTCCGCGCTATCCGACAATCTCCAAGACATTAGGTGGAGTTCAGTTCGGCGTATGGCATATGTCGCTGGAAAGAACATGTGAGCAAAAGGCCAGCAAAAGGCCAGGAACCGTAAAAAGGCCGCGTTGCTGGCGTTTTTCCATAGGCTCCGCCCCCCTGACGAGCATCACAAAAATCGACGCTCAAGTCAGAGGTGGCGAAACCCGACAGGACTATAAAGATACCAGGCGTTTCCCCCTGGAAGCTCCCTCGTGCGCTCTCCTGTTCCGACCCTGCCGCTTACCGGATACC…
pVC081	AGGCTAGGTGGAGGCTCAGTGATGATAAGTCTGCGATGGTGGATGCATGTGTCATGGTCATAGCTGTTTCCTGTGTGAAATTGTTATCCGCTCAGAGGGCACAATCCTATTCCGCGCTATCCGACAATCTCCAAGACATTAGGTGGAGTTCAGTTCGGCGTATGGCATATGTCGCTGGAAAGAACATGTGAGCAAAAGGCCAGCAAAAGGCCAGGAACCGTAAAAAGGCCGCGTTGCTGGCGTTTTTCCATAGGCTCCGCCCCCCTGACGAGCATCACAAAAATCGACGCTCAAGTCAGAGGTGGCGAAACCCGACAGGACTATAAAGATACCAGGCGTTTCCCCCTGGAAGCTCCCTCGTGCGCTCTCCTGTTCCGACCCTGCCGCTTACCGGATACC…
pVC082	TCGTTGTCAGAAGTAAGTTGGCCGCAGTGTTATCACTCATGGTTATGGCAGCACTGCATAATTCTCTTACTGTCATGCCATCCGTAAGATGCTTTTCTGTGACTGGTGAGTACTCAACCAAGTCATTCTGAGAATAGTGTATGCGGCGACCGAGTTGCTCTTGCCCGGCGTCAATACGGGATAATACCGCGCCACATAGCAGAACTTTAAAAGTGCTCATCATTGGAAAACGTTCTTCGGGGCGAAAACTCTCAAGGATCTTACCGCTGTTGAGATCCAGTTCGATGTAACCCACTCGTGCACCCAACTGATCTTCAGCATCTTTTACTTTCACCAGCGTTTCTGGGTGAGCAAAAACAGGAAGGCAAAATGCCGCAAAAAAGGGAATAAGGGCGACAC…
pVC095	TCGTTGTCAGAAGTAAGTTGGCCGCAGTGTTATCACTCATGGTTATGGCAGCACTGCATAATTCTCTTACTGTCATGCCATCCGTAAGATGCTTTTCTGTGACTGGTGAGTACTCAACCAAGTCATTCTGAGAATAGTGTATGCGGCGACCGAGTTGCTCTTGCCCGGCGTCAATACGGGATAATACCGCGCCACATAGCAGAACTTTAAAAGTGCTCATCATTGGAAAACGTTCTTCGGGGCGAAAACTCTCAAGGATCTTACCGCTGTTGAGATCCAGTTCGATGTAACCCACTCGTGCACCCAACTGATCTTCAGCATCTTTTACTTTCACCAGCGTTTCTGGGTGAGCAAAAACAGGAAGGCAAAATGCCGCAAAAAAGGGAATAAGGGCGACAC…
pVC096	TCGTTGTCAGAAGTAAGTTGGCCGCAGTGTTATCACTCATGGTTATGGCAGCACTGCATAATTCTCTTACTGTCATGCCATCCGTAAGATGCTTTTCTGTGACTGGTGAGTACTCAACCAAGTCATTCTGAGAATAGTGTATGCGGCGACCGAGTTGCTCTTGCCCGGCGTCAATACGGGATAATACCGCGCCACATAGCAGAACTTTAAAAGTGCTCATCATTGGAAAACGTTCTTCGGGGCGAAAACTCTCAAGGATCTTACCGCTGTTGAGATCCAGTTCGATGTAACCCACTCGTGCACCCAACTGATCTTCAGCATCTTTTACTTTCACCAGCGTTTCTGGGTGAGCAAAAACAGGAAGGCAAAATGCCGCAAAAAAGGGAATAAGGGCGACAC…
pVC097	TCGTTGTCAGAAGTAAGTTGGCCGCAGTGTTATCACTCATGGTTATGGCAGCACTGCATAATTCTCTTACTGTCATGCCATCCGTAAGATGCTTTTCTGTGACTGGTGAGTACTCAACCAAGTCATTCTGAGAATAGTGTATGCGGCGACCGAGTTGCTCTTGCCCGGCGTCAATACGGGATAATACCGCGCCACATAGCAGAACTTTAAAAGTGCTCATCATTGGAAAACGTTCTTCGGGGCGAAAACTCTCAAGGATCTTACCGCTGTTGAGATCCAGTTCGATGTAACCCACTCGTGCACCCAACTGATCTTCAGCATCTTTTACTTTCACCAGCGTTTCTGGGTGAGCAAAAACAGGAAGGCAAAATGCCGCAAAAAAGGGAATAAGGGCGACAC…
pVC098	TCGTTGTCAGAAGTAAGTTGGCCGCAGTGTTATCACTCATGGTTATGGCAGCACTGCATAATTCTCTTACTGTCATGCCATCCGTAAGATGCTTTTCTGTGACTGGTGAGTACTCAACCAAGTCATTCTGAGAATAGTGTATGCGGCGACCGAGTTGCTCTTGCCCGGCGTCAATACGGGATAATACCGCGCCACATAGCAGAACTTTAAAAGTGCTCATCATTGGAAAACGTTCTTCGGGGCGAAAACTCTCAAGGATCTTACCGCTGTTGAGATCCAGTTCGATGTAACCCACTCGTGCACCCAACTGATCTTCAGCATCTTTTACTTTCACCAGCGTTTCTGGGTGAGCAAAAACAGGAAGGCAAAATGCCGCAAAAAAGGGAATAAGGGCGACAC…
pVC099	TCGTTGTCAGAAGTAAGTTGGCCGCAGTGTTATCACTCATGGTTATGGCAGCACTGCATAATTCTCTTACTGTCATGCCATCCGTAAGATGCTTTTCTGTGACTGGTGAGTACTCAACCAAGTCATTCTGAGAATAGTGTATGCGGCGACCGAGTTGCTCTTGCCCGGCGTCAATACGGGATAATACCGCGCCACATAGCAGAACTTTAAAAGTGCTCATCATTGGAAAACGTTCTTCGGGGCGAAAACTCTCAAGGATCTTACCGCTGTTGAGATCCAGTTCGATGTAACCCACTCGTGCACCCAACTGATCTTCAGCATCTTTTACTTTCACCAGCGTTTCTGGGTGAGCAAAAACAGGAAGGCAAAATGCCGCAAAAAAGGGAATAAGGGCGACAC…
pVC100	TCGTTGTCAGAAGTAAGTTGGCCGCAGTGTTATCACTCATGGTTATGGCAGCACTGCATAATTCTCTTACTGTCATGCCATCCGTAAGATGCTTTTCTGTGACTGGTGAGTACTCAACCAAGTCATTCTGAGAATAGTGTATGCGGCGACCGAGTTGCTCTTGCCCGGCGTCAATACGGGATAATACCGCGCCACATAGCAGAACTTTAAAAGTGCTCATCATTGGAAAACGTTCTTCGGGGCGAAAACTCTCAAGGATCTTACCGCTGTTGAGATCCAGTTCGATGTAACCCACTCGTGCACCCAACTGATCTTCAGCATCTTTTACTTTCACCAGCGTTTCTGGGTGAGCAAAAACAGGAAGGCAAAATGCCGCAAAAAAGGGAATAAGGGCGACAC…
pVC101	TCGTTGTCAGAAGTAAGTTGGCCGCAGTGTTATCACTCATGGTTATGGCAGCACTGCATAATTCTCTTACTGTCATGCCATCCGTAAGATGCTTTTCTGTGACTGGTGAGTACTCAACCAAGTCATTCTGAGAATAGTGTATGCGGCGACCGAGTTGCTCTTGCCCGGCGTCAATACGGGATAATACCGCGCCACATAGCAGAACTTTAAAAGTGCTCATCATTGGAAAACGTTCTTCGGGGCGAAAACTCTCAAGGATCTTACCGCTGTTGAGATCCAGTTCGATGTAACCCACTCGTGCACCCAACTGATCTTCAGCATCTTTTACTTTCACCAGCGTTTCTGGGTGAGCAAAAACAGGAAGGCAAAATGCCGCAAAAAAGGGAATAAGGGCGACAC…
pVC102	TCGTTGTCAGAAGTAAGTTGGCCGCAGTGTTATCACTCATGGTTATGGCAGCACTGCATAATTCTCTTACTGTCATGCCATCCGTAAGATGCTTTTCTGTGACTGGTGAGTACTCAACCAAGTCATTCTGAGAATAGTGTATGCGGCGACCGAGTTGCTCTTGCCCGGCGTCAATACGGGATAATACCGCGCCACATAGCAGAACTTTAAAAGTGCTCATCATTGGAAAACGTTCTTCGGGGCGAAAACTCTCAAGGATCTTACCGCTGTTGAGATCCAGTTCGATGTAACCCACTCGTGCACCCAACTGATCTTCAGCATCTTTTACTTTCACCAGCGTTTCTGGGTGAGCAAAAACAGGAAGGCAAAATGCCGCAAAAAAGGGAATAAGGGCGACAC…
pVC103	TCGTTGTCAGAAGTAAGTTGGCCGCAGTGTTATCACTCATGGTTATGGCAGCACTGCATAATTCTCTTACTGTCATGCCATCCGTAAGATGCTTTTCTGTGACTGGTGAGTACTCAACCAAGTCATTCTGAGAATAGTGTATGCGGCGACCGAGTTGCTCTTGCCCGGCGTCAATACGGGATAATACCGCGCCACATAGCAGAACTTTAAAAGTGCTCATCATTGGAAAACGTTCTTCGGGGCGAAAACTCTCAAGGATCTTACCGCTGTTGAGATCCAGTTCGATGTAACCCACTCGTGCACCCAACTGATCTTCAGCATCTTTTACTTTCACCAGCGTTTCTGGGTGAGCAAAAACAGGAAGGCAAAATGCCGCAAAAAAGGGAATAAGGGCGACAC…
pVC104	TCGTTGTCAGAAGTAAGTTGGCCGCAGTGTTATCACTCATGGTTATGGCAGCACTGCATAATTCTCTTACTGTCATGCCATCCGTAAGATGCTTTTCTGTGACTGGTGAGTACTCAACCAAGTCATTCTGAGAATAGTGTATGCGGCGACCGAGTTGCTCTTGCCCGGCGTCAATACGGGATAATACCGCGCCACATAGCAGAACTTTAAAAGTGCTCATCATTGGAAAACGTTCTTCGGGGCGAAAACTCTCAAGGATCTTACCGCTGTTGAGATCCAGTTCGATGTAACCCACTCGTGCACCCAACTGATCTTCAGCATCTTTTACTTTCACCAGCGTTTCTGGGTGAGCAAAAACAGGAAGGCAAAATGCCGCAAAAAAGGGAATAAGGGCGACAC…
pVC105	TCGTTGTCAGAAGTAAGTTGGCCGCAGTGTTATCACTCATGGTTATGGCAGCACTGCATAATTCTCTTACTGTCATGCCATCCGTAAGATGCTTTTCTGTGACTGGTGAGTACTCAACCAAGTCATTCTGAGAATAGTGTATGCGGCGACCGAGTTGCTCTTGCCCGGCGTCAATACGGGATAATACCGCGCCACATAGCAGAACTTTAAAAGTGCTCATCATTGGAAAACGTTCTTCGGGGCGAAAACTCTCAAGGATCTTACCGCTGTTGAGATCCAGTTCGATGTAACCCACTCGTGCACCCAACTGATCTTCAGCATCTTTTACTTTCACCAGCGTTTCTGGGTGAGCAAAAACAGGAAGGCAAAATGCCGCAAAAAAGGGAATAAGGGCGACAC…
pVC106	TCGTTGTCAGAAGTAAGTTGGCCGCAGTGTTATCACTCATGGTTATGGCAGCACTGCATAATTCTCTTACTGTCATGCCATCCGTAAGATGCTTTTCTGTGACTGGTGAGTACTCAACCAAGTCATTCTGAGAATAGTGTATGCGGCGACCGAGTTGCTCTTGCCCGGCGTCAATACGGGATAATACCGCGCCACATAGCAGAACTTTAAAAGTGCTCATCATTGGAAAACGTTCTTCGGGGCGAAAACTCTCAAGGATCTTACCGCTGTTGAGATCCAGTTCGATGTAACCCACTCGTGCACCCAACTGATCTTCAGCATCTTTTACTTTCACCAGCGTTTCTGGGTGAGCAAAAACAGGAAGGCAAAATGCCGCAAAAAAGGGAATAAGGGCGACAC…
pVC107	GTTCCGCGCACATTTCCCCGAAAAGTGCCACCTGGGTCGACCGAATTGGAGAAACAGAATAATATATAAACCTGTATAATATAACCTTGAAGACTATATTTCTTTTCGCGGCCGCCTATAGGGCGAATTGGCCTGCAGGAGCTAGTCAGGTAGTAAAAGGTCTCAACTAGGCAGTGGCAGAGCAGGATTCAAATTCAGGGCTGTTGTGATGCCTCCGCAGACTCTGAGCGCCACCTGGTGGTAATTTGTCTGTGCCTCTTCTGACGTGGAAGAACAGCAACTAACACACTAACACGGCATTTACTATGGGCCAGCCATTGTTCTAAACGCGTAAGGACAGGGAAGGGAGCAGTGGTTCACGCCTGTAATCCCAGCAATTTGGGAGGCCAAGGTGGGTAG…
pVC108	TCGTTGTCAGAAGTAAGTTGGCCGCAGTGTTATCACTCATGGTTATGGCAGCACTGCATAATTCTCTTACTGTCATGCCATCCGTAAGATGCTTTTCTGTGACTGGTGAGTACTCAACCAAGTCATTCTGAGAATAGTGTATGCGGCGACCGAGTTGCTCTTGCCCGGCGTCAATACGGGATAATACCGCGCCACATAGCAGAACTTTAAAAGTGCTCATCATTGGAAAACGTTCTTCGGGGCGAAAACTCTCAAGGATCTTACCGCTGTTGAGATCCAGTTCGATGTAACCCACTCGTGCACCCAACTGATCTTCAGCATCTTTTACTTTCACCAGCGTTTCTGGGTGAGCAAAAACAGGAAGGCAAAATGCCGCAAAAAAGGGAATAAGGGCGACAC…
pVC109	TCGTTGTCAGAAGTAAGTTGGCCGCAGTGTTATCACTCATGGTTATGGCAGCACTGCATAATTCTCTTACTGTCATGCCATCCGTAAGATGCTTTTCTGTGACTGGTGAGTACTCAACCAAGTCATTCTGAGAATAGTGTATGCGGCGACCGAGTTGCTCTTGCCCGGCGTCAATACGGGATAATACCGCGCCACATAGCAGAACTTTAAAAGTGCTCATCATTGGAAAACGTTCTTCGGGGCGAAAACTCTCAAGGATCTTACCGCTGTTGAGATCCAGTTCGATGTAACCCACTCGTGCACCCAACTGATCTTCAGCATCTTTTACTTTCACCAGCGTTTCTGGGTGAGCAAAAACAGGAAGGCAAAATGCCGCAAAAAAGGGAATAAGGGCGACAC…
pVC110	TCGTTGTCAGAAGTAAGTTGGCCGCAGTGTTATCACTCATGGTTATGGCAGCACTGCATAATTCTCTTACTGTCATGCCATCCGTAAGATGCTTTTCTGTGACTGGTGAGTACTCAACCAAGTCATTCTGAGAATAGTGTATGCGGCGACCGAGTTGCTCTTGCCCGGCGTCAATACGGGATAATACCGCGCCACATAGCAGAACTTTAAAAGTGCTCATCATTGGAAAACGTTCTTCGGGGCGAAAACTCTCAAGGATCTTACCGCTGTTGAGATCCAGTTCGATGTAACCCACTCGTGCACCCAACTGATCTTCAGCATCTTTTACTTTCACCAGCGTTTCTGGGTGAGCAAAAACAGGAAGGCAAAATGCCGCAAAAAAGGGAATAAGGGCGACAC…
pVC111	TCGTTGTCAGAAGTAAGTTGGCCGCAGTGTTATCACTCATGGTTATGGCAGCACTGCATAATTCTCTTACTGTCATGCCATCCGTAAGATGCTTTTCTGTGACTGGTGAGTACTCAACCAAGTCATTCTGAGAATAGTGTATGCGGCGACCGAGTTGCTCTTGCCCGGCGTCAATACGGGATAATACCGCGCCACATAGCAGAACTTTAAAAGTGCTCATCATTGGAAAACGTTCTTCGGGGCGAAAACTCTCAAGGATCTTACCGCTGTTGAGATCCAGTTCGATGTAACCCACTCGTGCACCCAACTGATCTTCAGCATCTTTTACTTTCACCAGCGTTTCTGGGTGAGCAAAAACAGGAAGGCAAAATGCCGCAAAAAAGGGAATAAGGGCGACAC…
pVC112	TCGTTGTCAGAAGTAAGTTGGCCGCAGTGTTATCACTCATGGTTATGGCAGCACTGCATAATTCTCTTACTGTCATGCCATCCGTAAGATGCTTTTCTGTGACTGGTGAGTACTCAACCAAGTCATTCTGAGAATAGTGTATGCGGCGACCGAGTTGCTCTTGCCCGGCGTCAATACGGGATAATACCGCGCCACATAGCAGAACTTTAAAAGTGCTCATCATTGGAAAACGTTCTTCGGGGCGAAAACTCTCAAGGATCTTACCGCTGTTGAGATCCAGTTCGATGTAACCCACTCGTGCACCCAACTGATCTTCAGCATCTTTTACTTTCACCAGCGTTTCTGGGTGAGCAAAAACAGGAAGGCAAAATGCCGCAAAAAAGGGAATAAGGGCGACAC…
pVC113	TCGTTGTCAGAAGTAAGTTGGCCGCAGTGTTATCACTCATGGTTATGGCAGCACTGCATAATTCTCTTACTGTCATGCCATCCGTAAGATGCTTTTCTGTGACTGGTGAGTACTCAACCAAGTCATTCTGAGAATAGTGTATGCGGCGACCGAGTTGCTCTTGCCCGGCGTCAATACGGGATAATACCGCGCCACATAGCAGAACTTTAAAAGTGCTCATCATTGGAAAACGTTCTTCGGGGCGAAAACTCTCAAGGATCTTACCGCTGTTGAGATCCAGTTCGATGTAACCCACTCGTGCACCCAACTGATCTTCAGCATCTTTTACTTTCACCAGCGTTTCTGGGTGAGCAAAAACAGGAAGGCAAAATGCCGCAAAAAAGGGAATAAGGGCGACAC…
pVC114	TCGTTGTCAGAAGTAAGTTGGCCGCAGTGTTATCACTCATGGTTATGGCAGCACTGCATAATTCTCTTACTGTCATGCCATCCGTAAGATGCTTTTCTGTGACTGGTGAGTACTCAACCAAGTCATTCTGAGAATAGTGTATGCGGCGACCGAGTTGCTCTTGCCCGGCGTCAATACGGGATAATACCGCGCCACATAGCAGAACTTTAAAAGTGCTCATCATTGGAAAACGTTCTTCGGGGCGAAAACTCTCAAGGATCTTACCGCTGTTGAGATCCAGTTCGATGTAACCCACTCGTGCACCCAACTGATCTTCAGCATCTTTTACTTTCACCAGCGTTTCTGGGTGAGCAAAAACAGGAAGGCAAAATGCCGCAAAAAAGGGAATAAGGGCGACAC…
pVC115	TCGTTGTCAGAAGTAAGTTGGCCGCAGTGTTATCACTCATGGTTATGGCAGCACTGCATAATTCTCTTACTGTCATGCCATCCGTAAGATGCTTTTCTGTGACTGGTGAGTACTCAACCAAGTCATTCTGAGAATAGTGTATGCGGCGACCGAGTTGCTCTTGCCCGGCGTCAATACGGGATAATACCGCGCCACATAGCAGAACTTTAAAAGTGCTCATCATTGGAAAACGTTCTTCGGGGCGAAAACTCTCAAGGATCTTACCGCTGTTGAGATCCAGTTCGATGTAACCCACTCGTGCACCCAACTGATCTTCAGCATCTTTTACTTTCACCAGCGTTTCTGGGTGAGCAAAAACAGGAAGGCAAAATGCCGCAAAAAAGGGAATAAGGGCGACAC…
pVC154	AACTCGAGCCGCTTGAAGTCTTTAATTAAACCGCTTGAAGTCTTTAATTAAACCGCTTGAAGTCTTTAATTAAACCGCTTGAAGTCTTTAATTAAATCTAGACGCACTCCTCAGGTGCAGGCTGCCTATCAGAAGGTGGTGGCTGGTGTGGCCAATGCCCTGGCTCACAAATACCACTGAGATCTTTTTCCCTCTGCCAAAAATTATGGGGACATCATGAAGCCCCTTGAGCATCTGACTTCTGGCTAATAAAGGAAATTTATTTTCATTGCAATAGTGTGTTGGAATTTTTTGTGTCTCTCACTCGGAAGGACATATGGGAGGGCAAATCATTTAAAACATCAGAATGAGTATTTGGTTTAGAGTTTGGCAACATATGCCATATGCTGGCTGCCATGA…
pVC157	AACTCGAGCCGCTTGAAGTCTTTAATTAAACCGCTTGAAGTCTTTAATTAAACCGCTTGAAGTCTTTAATTAAACCGCTTGAAGTCTTTAATTAAATCTAGACGCACTCCTCAGGTGCAGGCTGCCTATCAGAAGGTGGTGGCTGGTGTGGCCAATGCCCTGGCTCACAAATACCACTGAGATCTTTTTCCCTCTGCCAAAAATTATGGGGACATCATGAAGCCCCTTGAGCATCTGACTTCTGGCTAATAAAGGAAATTTATTTTCATTGCAATAGTGTGTTGGAATTTTTTGTGTCTCTCACTCGGAAGGACATATGGGAGGGCAAATCATTTAAAACATCAGAATGAGTATTTGGTTTAGAGTTTGGCAACATATGCCATATGCTGGCTGCCATGA…
pVC158	TCGTTGTCAGAAGTAAGTTGGCCGCAGTGTTATCACTCATGGTTATGGCAGCACTGCATAATTCTCTTACTGTCATGCCATCCGTAAGATGCTTTTCTGTGACTGGTGAGTACTCAACCAAGTCATTCTGAGAATAGTGTATGCGGCGACCGAGTTGCTCTTGCCCGGCGTCAATACGGGATAATACCGCGCCACATAGCAGAACTTTAAAAGTGCTCATCATTGGAAAACGTTCTTCGGGGCGAAAACTCTCAAGGATCTTACCGCTGTTGAGATCCAGTTCGATGTAACCCACTCGTGCACCCAACTGATCTTCAGCATCTTTTACTTTCACCAGCGTTTCTGGGTGAGCAAAAACAGGAAGGCAAAATGCCGCAAAAAAGGGAATAAGGGCGACAC…
pVC160	AACTCGAGCCGCTTGAAGTCTTTAATTAAACCGCTTGAAGTCTTTAATTAAACCGCTTGAAGTCTTTAATTAAACCGCTTGAAGTCTTTAATTAAATCTAGACGCACTCCTCAGGTGCAGGCTGCCTATCAGAAGGTGGTGGCTGGTGTGGCCAATGCCCTGGCTCACAAATACCACTGAGATCTTTTTCCCTCTGCCAAAAATTATGGGGACATCATGAAGCCCCTTGAGCATCTGACTTCTGGCTAATAAAGGAAATTTATTTTCATTGCAATAGTGTGTTGGAATTTTTTGTGTCTCTCACTCGGAAGGACATATGGGAGGGCAAATCATTTAAAACATCAGAATGAGTATTTGGTTTAGAGTTTGGCAACATATGCCATATGCTGGCTGCCATGA…
pVC170	AACTCGAGCCGCTTGAAGTCTTTAATTAAACCGCTTGAAGTCTTTAATTAAACCGCTTGAAGTCTTTAATTAAACCGCTTGAAGTCTTTAATTAAATCTAGACGCACTCCTCAGGTGCAGGCTGCCTATCAGAAGGTGGTGGCTGGTGTGGCCAATGCCCTGGCTCACAAATACCACTGAGATCTTTTTCCCTCTGCCAAAAATTATGGGGACATCATGAAGCCCCTTGAGCATCTGACTTCTGGCTAATAAAGGAAATTTATTTTCATTGCAATAGTGTGTTGGAATTTTTTGTGTCTCTCACTCGGAAGGACATATGGGAGGGCAAATCATTTAAAACATCAGAATGAGTATTTGGTTTAGAGTTTGGCAACATATGCCATATGCTGGCTGCCATGA…
pVC189	AACTCGAGCCGCTTGAAGTCTTTAATTAAACCGCTTGAAGTCTTTAATTAAACCGCTTGAAGTCTTTAATTAAACCGCTTGAAGTCTTTAATTAAATCTAGACGCACTCCTCAGGTGCAGGCTGCCTATCAGAAGGTGGTGGCTGGTGTGGCCAATGCCCTGGCTCACAAATACCACTGAGATCTTTTTCCCTCTGCCAAAAATTATGGGGACATCATGAAGCCCCTTGAGCATCTGACTTCTGGCTAATAAAGGAAATTTATTTTCATTGCAATAGTGTGTTGGAATTTTTTGTGTCTCTCACTCGGAAGGACATATGGGAGGGCAAATCATTTAAAACATCAGAATGAGTATTTGGTTTAGAGTTTGGCAACATATGCCATATGCTGGCTGCCATGA…
pVC195	AACTCGAGCCGCTTGAAGTCTTTAATTAAACCGCTTGAAGTCTTTAATTAAACCGCTTGAAGTCTTTAATTAAACCGCTTGAAGTCTTTAATTAAATCTAGACGCACTCCTCAGGTGCAGGCTGCCTATCAGAAGGTGGTGGCTGGTGTGGCCAATGCCCTGGCTCACAAATACCACTGAGATCTTTTTCCCTCTGCCAAAAATTATGGGGACATCATGAAGCCCCTTGAGCATCTGACTTCTGGCTAATAAAGGAAATTTATTTTCATTGCAATAGTGTGTTGGAATTTTTTGTGTCTCTCACTCGGAAGGACATATGGGAGGGCAAATCATTTAAAACATCAGAATGAGTATTTGGTTTAGAGTTTGGCAACATATGCCATATGCTGGCTGCCATGA…
pVC201	AACTCGAGCCGCTTGAAGTCTTTAATTAAACCGCTTGAAGTCTTTAATTAAACCGCTTGAAGTCTTTAATTAAACCGCTTGAAGTCTTTAATTAAATCTAGACGCACTCCTCAGGTGCAGGCTGCCTATCAGAAGGTGGTGGCTGGTGTGGCCAATGCCCTGGCTCACAAATACCACTGAGATCTTTTTCCCTCTGCCAAAAATTATGGGGACATCATGAAGCCCCTTGAGCATCTGACTTCTGGCTAATAAAGGAAATTTATTTTCATTGCAATAGTGTGTTGGAATTTTTTGTGTCTCTCACTCGGAAGGACATATGGGAGGGCAAATCATTTAAAACATCAGAATGAGTATTTGGTTTAGAGTTTGGCAACATATGCCATATGCTGGCTGCCATGA…
pVC224	AACTCGAGTCAACATCAGTCTGATAAGCTATCAACATCAGTCTGATAAGCTATCAACATCAGTCTGATAAGCTATCAACATCAGTCTGATAAGCTATCTAGACGCACTCCTCAGGTGCAGGCTGCCTATCAGAAGGTGGTGGCTGGTGTGGCCAATGCCCTGGCTCACAAATACCACTGAGATCTTTTTCCCTCTGCCAAAAATTATGGGGACATCATGAAGCCCCTTGAGCATCTGACTTCTGGCTAATAAAGGAAATTTATTTTCATTGCAATAGTGTGTTGGAATTTTTTGTGTCTCTCACTCGGAAGGACATATGGGAGGGCAAATCATTTAAAACATCAGAATGAGTATTTGGTTTAGAGTTTGGCAACATATGCCATATGCTGGCTGCCATGA…
pVC225	AACTCGAGTCCATAAAGTAGGAAACACTACATCCATAAAGTAGGAAACACTACATCCATAAAGTAGGAAACACTACATCCATAAAGTAGGAAACACTACATCTAGACGCACTCCTCAGGTGCAGGCTGCCTATCAGAAGGTGGTGGCTGGTGTGGCCAATGCCCTGGCTCACAAATACCACTGAGATCTTTTTCCCTCTGCCAAAAATTATGGGGACATCATGAAGCCCCTTGAGCATCTGACTTCTGGCTAATAAAGGAAATTTATTTTCATTGCAATAGTGTGTTGGAATTTTTTGTGTCTCTCACTCGGAAGGACATATGGGAGGGCAAATCATTTAAAACATCAGAATGAGTATTTGGTTTAGAGTTTGGCAACATATGCCATATGCTGGCTGCC…
pVC226	TCGTTGTCAGAAGTAAGTTGGCCGCAGTGTTATCACTCATGGTTATGGCAGCACTGCATAATTCTCTTACTGTCATGCCATCCGTAAGATGCTTTTCTGTGACTGGTGAGTACTCAACCAAGTCATTCTGAGAATAGTGTATGCGGCGACCGAGTTGCTCTTGCCCGGCGTCAATACGGGATAATACCGCGCCACATAGCAGAACTTTAAAAGTGCTCATCATTGGAAAACGTTCTTCGGGGCGAAAACTCTCAAGGATCTTACCGCTGTTGAGATCCAGTTCGATGTAACCCACTCGTGCACCCAACTGATCTTCAGCATCTTTTACTTTCACCAGCGTTTCTGGGTGAGCAAAAACAGGAAGGCAAAATGCCGCAAAAAAGGGAATAAGGGCGACAC…
pVC227	AACTCGAGCAAACACCATTGTCACACTCCACAAACACCATTGTCACACTCCACAAACACCATTGTCACACTCCACAAACACCATTGTCACACTCCATCTAGACGCACTCCTCAGGTGCAGGCTGCCTATCAGAAGGTGGTGGCTGGTGTGGCCAATGCCCTGGCTCACAAATACCACTGAGATCTTTTTCCCTCTGCCAAAAATTATGGGGACATCATGAAGCCCCTTGAGCATCTGACTTCTGGCTAATAAAGGAAATTTATTTTCATTGCAATAGTGTGTTGGAATTTTTTGTGTCTCTCACTCGGAAGGACATATGGGAGGGCAAATCATTTAAAACATCAGAATGAGTATTTGGTTTAGAGTTTGGCAACATATGCCATATGCTGGCTGCCATGA…
pVC228	AACTCGAGCTACCTGCACTGTAAGCACTTTGCTACCTGCACTGTAAGCACTTTGCTACCTGCACTGTAAGCACTTTGCTACCTGCACTGTAAGCACTTTGTCTAGACGCACTCCTCAGGTGCAGGCTGCCTATCAGAAGGTGGTGGCTGGTGTGGCCAATGCCCTGGCTCACAAATACCACTGAGATCTTTTTCCCTCTGCCAAAAATTATGGGGACATCATGAAGCCCCTTGAGCATCTGACTTCTGGCTAATAAAGGAAATTTATTTTCATTGCAATAGTGTGTTGGAATTTTTTGTGTCTCTCACTCGGAAGGACATATGGGAGGGCAAATCATTTAAAACATCAGAATGAGTATTTGGTTTAGAGTTTGGCAACATATGCCATATGCTGGCTGCC…
pVC230	AACTCGAGAACCCATGGAATTCAGTTCTCAAACCCATGGAATTCAGTTCTCAAACCCATGGAATTCAGTTCTCAAACCCATGGAATTCAGTTCTCATCTAGACGCACTCCTCAGGTGCAGGCTGCCTATCAGAAGGTGGTGGCTGGTGTGGCCAATGCCCTGGCTCACAAATACCACTGAGATCTTTTTCCCTCTGCCAAAAATTATGGGGACATCATGAAGCCCCTTGAGCATCTGACTTCTGGCTAATAAAGGAAATTTATTTTCATTGCAATAGTGTGTTGGAATTTTTTGTGTCTCTCACTCGGAAGGACATATGGGAGGGCAAATCATTTAAAACATCAGAATGAGTATTTGGTTTAGAGTTTGGCAACATATGCCATATGCTGGCTGCCATGA…
pVC232	AACTCGAGCTACCTGCACGAACAGCACTTTGCTACCTGCACGAACAGCACTTTGCTACCTGCACGAACAGCACTTTGCTACCTGCACGAACAGCACTTTGTCTAGACGCACTCCTCAGGTGCAGGCTGCCTATCAGAAGGTGGTGGCTGGTGTGGCCAATGCCCTGGCTCACAAATACCACTGAGATCTTTTTCCCTCTGCCAAAAATTATGGGGACATCATGAAGCCCCTTGAGCATCTGACTTCTGGCTAATAAAGGAAATTTATTTTCATTGCAATAGTGTGTTGGAATTTTTTGTGTCTCTCACTCGGAAGGACATATGGGAGGGCAAATCATTTAAAACATCAGAATGAGTATTTGGTTTAGAGTTTGGCAACATATGCCATATGCTGGCTGCC…
pVC233	AACTCGAGCTTCCAGTCGAGGATGTTTACACTTCCAGTCGAGGATGTTTACACTTCCAGTCGAGGATGTTTACACTTCCAGTCGAGGATGTTTACATCTAGACGCACTCCTCAGGTGCAGGCTGCCTATCAGAAGGTGGTGGCTGGTGTGGCCAATGCCCTGGCTCACAAATACCACTGAGATCTTTTTCCCTCTGCCAAAAATTATGGGGACATCATGAAGCCCCTTGAGCATCTGACTTCTGGCTAATAAAGGAAATTTATTTTCATTGCAATAGTGTGTTGGAATTTTTTGTGTCTCTCACTCGGAAGGACATATGGGAGGGCAAATCATTTAAAACATCAGAATGAGTATTTGGTTTAGAGTTTGGCAACATATGCCATATGCTGGCTGCCATGA…
